# Holosteans contextualize the role of the teleost genome duplication in promoting the rise of evolutionary novelties in the ray-finned fish innate immune system

**DOI:** 10.1101/2021.06.11.448072

**Authors:** Alex Dornburg, Dustin J. Wcisel, Katerina Zapfe, Emma Ferraro, Lindsay Roupe-Abrams, Andrew W. Thompson, Ingo Braasch, Tatsuya Ota, Jeffrey A. Yoder

## Abstract

Over 99% of ray-finned fishes (Actinopterygii) are teleosts, a clade that comprises half of all living vertebrates that have diversified across virtually all fresh and saltwater ecosystems. This ecological diversity raises the question of how the immunogenetic diversity required to persist under heterogeneous pathogen pressures evolved. The teleost genome duplication (TGD) has been hypothesized as the evolutionary event that provided the genomic substrate for rapid genomic evolution and innovation. However, studies of putative teleost-specific innate immune receptors have been largely limited to comparisons either among teleosts or between teleosts and distantly related vertebrate clades such as tetrapods. Here we describe and characterize the receptor diversity of two clustered innate immune gene families in the teleost sister lineage: Holostei (bowfin and gars). Using genomic and transcriptomic data, we provide a detailed investigation of the phylogenetic history and conserved synteny of gene clusters encoding diverse immunoglobulin domain-containing proteins (DICPs) and novel immune-type receptors (NITRs). These data demonstrate an ancient linkage of DICPs to the major histocompatibility complex (MHC) and reveal an evolutionary origin of NITR variable-joining (VJ) exons that predate the TGD by at least 50 million years. Further characterizing the receptor diversity of Holostean DICPs and NITRs illuminates a sequence diversity that rivals the diversity of these innate immune receptor families in many teleosts. Taken together, our findings provide important historical context for the evolution of these gene families that challenge prevailing expectations concerning the consequences of the TGD during actinopterygiian evolution.
