## Supplementary Table S1 for "Holosteans contextualize the role of the teleost genome duplication in promoting the rise of evolutionary novelties in the ray-finned fish innate immune system"

### Sheet: DICP genes and exons
Supplementary Table S1: Bowfin DICP Genes and Exons
Pseudo-chromosome	GeneID	Notes	Exon Start	Exon Stop	Orientation	Protein Domain*	Nucleotide sequence	Protein sequence
Aca_scaf_14	dicp1		1345601	1345744	Reverse	cyto	CTACTGGGTGGTTGTGACAGCAGAGTAAATGACATCGTCACTATTGGGGAGGAAGGTCTGTTCTCTCTCAGGTCCCCTTTTCTTGGACTTGAACATTACACTGGTATAGTTGACATCATCTGTGTGGGGAGGGGCAGCACAGCT	SCAAPPHTDDVNYTSVMFKSKKRGPEREQTFLPNSDDVIYSAVTTTQ-
Aca_scaf_14	dicp1		1346747	1346814	Reverse	cyto	CATGATTTCTTCAGGGCTGTGATAAACTGACTCAGGCCTCTCCTCGGCTTGATCAGAAGGGACTCTAT	RVPSDQAEERPESVYHSPEEIM
Aca_scaf_14	dicp1		1347497	1347619	Reverse	TM	CCTTTTTTCCCTCCTTCTTCGTTTTCTTCATCTTCATCACCAGAAAGATGATGAAGACGAGGAGCAGAAGCACACAGAAGGCAGCAGCTGCAGATACCACCTCCACCATCGGAAACTTGCCCC	GKFPMVEVVSAAAAFCVLLLLVFIIFLVMKMKKTKKEGKK
Aca_scaf_14	dicp1		1348936	1348827	Reverse	-	CTGGTCCAGCCTCTATCTTTATGGTCAGGTCCTGGCTCACTCTCTCCAGCCCCTGTCTCTCCACACTGCACCGGATCCTCTCAGAGCTCTGGGGCTGAAGGACCAGCTG	QLVLQPQSSERIRCSVERQGLERVSQDLTIKIEAGP
Aca_scaf_14	dicp1		1350482	1350802	Reverse	D1	CTGACAGTGTGTTCAGAGCAAACGTCCTGTGGGTCTTTTTGGGTCCAGAGTCCTTGTCTCTCTGACAGCAGTACAGCCCAGCGTCCCCCGTCTGCACATTGTGTATCAGCAGTGAGGAGTTGGCTGACATCACCGCTCTCCCACTGTGTGGGACTGTCCCTTTCAGAGGCGTTTCAGTCAGGGATCTTAAGCTGTACAGCACCACGGCCTGGCTGGTACGAGATTGTCTGTAGGTCCACCGCAGTGTCTCTCCTGGTCCCAGACTGACAGGAGCCACACAGGACAGGAGCAGGAGCCGCCCCACTGTGGAGAACAGCTCGT	ELFSTVGRLLLLSCVAPVSLGPGETLRWTYRQSRTSQAVVLYSLRSLTETPLKGTVPHSGRAVMSANSSLLIHNVQTGDAGLYCCQRDKDSGPKKTHRTFALNTLS
Aca_scaf_14	dicp1		1352086	1352397	Reverse	D2	CTGAGAGTGTAGTGGTGTAGGACTCAGAGGTCTTCATCTCGCCTCGCTCTGTCAGGACACAAGTCCAGCTCTTGTTGTGGTCTGACTGTCGCAGTGTCACCGAGAGTTGACTGTGGACTCCCCTGAGCTCTGTGATACTGTATCTGTCTCTCTCGTCCTTCGGTGGGACTCCGCTCTCGTCCCTCCAGGACAGAGTCAATCCCTGTGGGGTCTCAGAGCAGCTTCCAGCGCCCCCCCCACAGTCCAGCCCACACTTCAGAGTGAGTCTGTCTCCGGCCCTCAGACACGCAGATGAACTGGAACTAACAGAGA	SVSSSSSACLRAGDRLTLKCGLDCGGGAGSCSETPQGLTLSWRDESGVPPKDERDRYSITELRGVHSQLSVTLRQSDHNKSWTCVLTERGEMKTSESYTTTLS
Aca_scaf_14	dicp1		1352818	1352695	Reverse	partial D1	TGGAGAGCAGGAAGAGAGTAACAGGTAATCCAGATGTATAATGCTTTCCATTGACATACTGATGACAGGTGTACTGTCCAGTGTCCCGTGTCCTGAGTCTGTCTATGTGCAGAGAGCTGTTAG	NSSLHIDRLRTRDTGQYTCHQYVNGKHYTSGLPVTLFLLS
Aca_scaf_14	dicp1		1355585	1355660	Forward	SP	ATGAGGTCTGCTATCTTTCCTCTCCTCATCTCTCTCTCCTGTCTCTCTGAATGGGCTCAGAGGTTGGGAGTGGAAG	MRSAIFPLLISLSCLSEWAQRLGVE
Aca_scaf_14	dicp2	AMCP00006279	1358397	1358531	Reverse	cyto	CTAGTTGACAGCAGAGAGCAGGGAGTAGACCGCTGCAGTGTCCTCTCTCTCTCGTCTCCTCTCTGCTTGCTGTCTGTCTCCGTTGAACAACACTTGGGCGTAGCTGGTGTCTCCGCAGTCTTCATACAGGTCAGC	ADLYEDCGDTSYAQVLFNGDRQQAERRREREDTAAVYSLLSAVN-
Aca_scaf_14	dicp2	AMCP00006279	1358849	1358874	Reverse	cyto	CACCCCATCAGCAGGCTGTCCTGCAC	AGQPADGV
Aca_scaf_14	dicp2	AMCP00006279	1359086	1359205	Reverse	TM	CTGAGCGTCCTTTCCTGCTCTTCCTCATGTAAGTCCTGATGGCAACAACACAGACCAGCAAGATAATGATAGCCACACTGGACACTGCTGCAGTCACTGCTAGTCCAGCCTGTCCGCCTG	GGQAGLAVTAAVSSVAIIILLVCVVAIRTYMRKSRKGRS
Aca_scaf_14	dicp2	AMCP00006279	1359381	1359653	Reverse	D2b	CTGATACCACAACAGTGATGTCCTGCTCCACCCTCTCCAGCCCCTCTCTGACCACGCTGCACCAGATCCTCTCAGAGCTCTGCAGCTCAGGGACCAGCAGCCAGGAGCTGAGGGTGTTGTTCACTCGCTCAGCAGGACCGCCCTGCAGGCTGCATCCTGCACTGTCCCTCCAGGTCAATTCAGTGTTTTTATCACAGACGTCCTCGCAGGTGAGGGAGCAAGTAAGGTTGATGCCAGAGCCCTTCTGTATCCCTCCAGTCGGGTCTGAGCTCA	SSDPTGGIQKGSGINLTCSLTCEDVCDKNTELTWRDSAGCSLQGGPAERVNNTLSSWLLVPELQSSERIWCSVVREGLERVEQDITVVVS
Aca_scaf_14	dicp2	AMCP00006279	1360335	1360667	Reverse	D1b	CCTCTACAATGTGGAGAGCCAGCCTCCACAACTCTTTCTTCACAGAGGAGCCGCTGTACAGAGAGCACAGGTAAATCCCAGAATGCTGTGCGGAGAGGGCAGGGAGAACCAGTGAGGAATTGGCTGCCATCTTTACTCCAGGTACCACAGTGGGGTTAATGGGAGAGACTTTCCAATCAGAGGACAGAGAGAATAGGGTGTGTCCTATAGGGTCGTCCCATGTCCTGAGGAACCACTCCAGCTTCTCTCCCTGTCCCAGGGTCTGAGTGACATTGATGGCGCAAGGCAACGTCACAGAGCTGCCCACCACCCGGTACACCTGCTGTATCCCAT	GIQQVYRVVGSSVTLPCAINVTQTLGQGEKLEWFLRTWDDPIGHTLFSLSSDWKVSPINPTVVPGVKMAANSSLVLPALSAQHSGIYLCSLYSGSSVKKELWRLALHIVE
Aca_scaf_14	dicp2	AMCP00006279	1361071	1361370	Reverse	D2a	CTGTGAGTTCAGTGGTGAATGTTGACGTGACCCTCTGGGATCCCTCCTGCGTCAGGTCGCATCTCCACTGGGTGTTGTGGTCTGAGGGCTGCAGAGTCAGTGTCAGAACAGAGTGACACACAGACTCATTTCTAACTGTGTACCTGCTGCCCTGCAGGGCATCCCCTCTCCCGTTAACCCAGCCCACTCTCACGCCCTTGGGTGGAGGGTTGCATGGCTCAATAGCACTGGATGTGGATATAAAGCAATGAAGCTCAATCTCAGTGCCCGATTTCAAGTCCGTTTGCAGACTGACCGTAA	TVSLQTDLKSGTEIELHCFISTSSAIEPCNPPPKGVRVGWVNGRGDALQGSRYTVRNESVCHSVLTLTLQPSDHNTQWRCDLTQEGSQRVTSTFTTELT
Aca_scaf_14	dicp2	AMCP00006279	1361906	1362190	Reverse	D1a	TGTTCAGGAGATGAAGTGTAACAGATGTTCCAGGTGTGTTTCTGTGGGAACAGGTGTAGACTCCAGCATCCGGTGATTTGAGCCTCTCTATGTGCAGAGAGCAGTCAGACCCCACACTCAGTCTCCCAGCTCGCTCCACATCTGTGACTTTCCCAAGCTTAACCACTTCAGTGTCTGGTCTGAATTTCCTACTCAACATCCACGTAGTTGAAGGGCAATGTTGATGGGTCACCCCAACACAAGGCAGGATCGCACTCCCTCCCACAGAGGAGTACAGCGTGTCAC	DTLYSSVGGSAILPCVGVTHQHCPSTTWMLSRKFRPDTEVVKLGKVTDVERAGRLSVGSDCSLHIERLKSPDAGVYTCSHRNTPGTSVTLHLLN
Aca_scaf_14	dicp2	manually added exon	1365354	1365456	Reverse	SP	CAGATGATTTAATTCCCAGTACCAACTCTGATCCCTGTCCCAACCCGGAATCTGTGCTCCAGACAGGGACAAAGAGAAACAGCAGGAGAGATTGACAGGCCAT	MACQSLLLFLFVPVWSTDSGLGQGSELVLGIKSS
Aca_scaf_14	dicp3p		1368359	1368664	Reverse	D2	CTGTGAGTTTAATGGTGTGTCTCTGAGAGACCCTCACTGCTCCCCCCTCTGTCAGATCACATCTCCACTGTGTGTTGTGGTCTGAGGTCTGGAGCCTCACAGTCAGTGTGGAGAGACAGGGGTGATCAGTGGAGATCTGGTATGTGTCTCCCTGCAGCTCAGCGCCTGTCTCAGAGACCCAGCTCACTCTCACACCAGCACTGGTGTATGGGTGACTGCAGACTCCAGGGCTGTGTCCAGTGTGCAGGAGGCAGCGCAGAGTCACAGTGCTGCCAGCCTTCAGCTCTGTCTCTGGAGGGACGTCAA	DVPPETELKAGSTVTLRCLLHTGHSPGVCSHPYTSAGVRVSWVSETGAELQGDTYQISTDHPCLSTLTVRLQTSDHNTQWRCDLTEGGAVRVSQRHTIKLT
Aca_scaf_14	dicp3p		1371345	1371414	Reverse	SP	CTGTGAGGGAGGCGGCAGTGTTGAGCAGCAGCAGCAGCAGTAGAAGTCCTCTCTCACTGTCCACAGCCAT	MAVDSERGLLLLLLLLNTAASLT
Aca_scaf_14	dicp4		1376243	1376318	Forward	SP	ATGAGGTCTCCTCTCTTTCCTCTCCTCATCTCTCTCTCCTGTCTCTCTGAATGGGCTCAGAGGTTGGGAGTGGAAG	MRSPLFPLLISLSCLSEWAQRLGVE
Aca_scaf_14	dicp4		1387643	1387963	Forward	D1	ACGAGCTGTTCTCCACAGTGGGGCGGCTCCTGCTCCTGTCCTGTGTGGCTCCTGTCAGTCTGGGACCACAAGAGACACTGCGGTGGACCTACAGACAATCTCGTACCAGCCAGGCCGTGGTGCTGTACAGCTTAAGATCCCTGACTGAAACGCCTCTGAAAGGGACAGTCCCACACAGTGGGAGAGCGGTGATGTCAGCCAACTCCTCACTGCTGATACACAATGTGCAGACGGGGGACGCTGGGCTGTACTGCTGTCAGAGAGACAAGGACTCTGGACCCAAAAAGACCCACAGGACGTTTGCTCTGAACACACTGTCAG	ELFSTVGRLLLLSCVAPVSLGPQETLRWTYRQSRTSQAVVLYSLRSLTETPLKGTVPHSGRAVMSANSSLLIHNVQTGDAGLYCCQRDKDSGPKKTHRTFALNTLS
Aca_scaf_14	dicp4		1394211	1394489	Forward	D2	TGAGTTCAAACCTGAGTGAAGAGGCACAGAATGGCTCTGCTGTCACCCTGACCTGCTCCCTCACCTGTGGGTTCGACTGTGAGGAAAACACTGAACTGATCTGGAGGGACAGTACAGGGAACAGCCTGCAGGGTGGCACCAGTGAGCGCAACAAGAGCACCATCAGCTCCCAGCTGGTCCTTCAGCCCCAGAGCTCTGAGAGGATCCGGTGCAGTGTGGAGAGAGAGGGGCTGGAGAGAGTGAGCCAGGACTGGACCATAAAGATAGAGGCTGGACCAG	SSNLSEEAQNGSAVTLTCSLTCGFDCEENTELIWRDSTGNSLQGGTSERNKSTISSQLVLQPQSSERIRCSVEREGLERVSQDWTIKIEAGP
Aca_scaf_14	dicp4		1395121	1395240	Forward	TM(+)	GTCCGGCAGGGTCTGCAGTGGAGCTGGCGGTGAGACTGACTGTGTTCTTCATCACTCTGATCGCCCCTCTGGTCGCTGGAGCCGTGGTTTACACCAAGAGGAGGAGCAGCACACAGACAG	PAGSAVELAVRLTVFFITLIAPLVAGAVVYTKRRSSTQT
Aca_scaf_14	dicp4		1395605	1395645	Forward	cyto	AAACCGTGCCACATGGGCTGGAGATGACCTCACATGGCTGA	TVPHGLEMTSHG-
Aca_scaf_14	dicp5	AMCP00006282	1404145	1404214	Forward	SP	ATGGCTGTGGACAGTGAGAGAGGACTTCTACTGCTGCTGCTGCTGCTTAGCAATGCCGCCCCCCTCACAG	MAVDSERGLLLLLLLLSNAAPLT
Aca_scaf_14	dicp5	AMCP00006282	1409453	1409758	Forward	D1a	CTGTAGTCCTGTACTCCACTCTGGGTGCCTCAGTGACAGTGCCTTGTGACGGACTGACAGAATATGACAACTCCTATATAGTCTGGGTGTTTGCTCACAGCTCTGACACATCTGTAGAACTGAGCCGTGGTGGGATGATCACAGACACAGATCCAGACAGAGCTGGCAGACTGAGACTGGGGTCTAACCGTTATCTGCACATAGACAGACTCAGGACACGGGACACTGGAGAGTACAACTGTCATCAGCATGTCAATGGACACTTTTATGAATCTGGATCTACTGTTATTCTCTTCCTGCTCTCCA	VVLYSTLGASVTVPCDGLTEYDNSYIVWVFAHSSDTSVELSRGGMITDTDPDRAGRLRLGSNRYLHIDRLRTRDTGEYNCHQHVNGHFYESGSTVILFLLS
Aca_scaf_14	dicp5	AMCP00006282	1410230	1410532	Forward	D2a	TCTCTGCCAGTCCATCTGAGGGTCTGAGGGCCGGAGACAGAATCACTCTGAGCTGTGTGCTGGACTGTGGGGGGATGGTTGGAAACTGCTCTGAGACACAAGGACTGACTCTGTCCTGGAGGGACGAGAGCGGATTCCCACTGAAGGACGAGAGAGACAGATACAGTATCACAGAGCTCAGGGGAGTCCACAGTCATCTCTCAGTGACACTGCGACAGTCAGACCACAACAAGAGCAGGACTTGTGTCCTGACAGAGCGAGGCGAGATGAAGACCTCTGAGTCCTACACCACTACACTCTCAG	SASPSEGLRAGDRITLSCVLDCGGMVGNCSETQGLTLSWRDESGFPLKDERDRYSITELRGVHSHLSVTLRQSDHNKSRTCVLTERGEMKTSESYTTTLS
Aca_scaf_14	dicp5	AMCP00006282, exon modified	1411166	1411486	Forward	D1b	ACGAGCTGTTCTCCACAGTGGGGCGGCTCCTGCTCTTGCCTTGTGTGGATCCTGTCAGTCTGGGACCAGGAGAGAGACTGCGGTGGACCTACAGACAACCTGTTTCCAGCGCTCCAGTCACCCTCTACGAGTTACTATCCCAGTCTATTACACCTCTTAGGGGGAAAGACACACACAGTGGGAGAGCGGTCATGTCAGTCAACTCCTCACTGCTGATACACAATGTGCAGACAAGGGACGCTGGGCTGTACCGCTGTGAGAGACACAAGGACTTAAAGTATCAAAAGACCCACAGGAGGTTTGCTCTGAACACACTGTCAG	ELFSTVGRLLLLPCVDPVSLGPGERLRWTYRQPVSSAPVTLYELLSQSITPLRGKDTHSGRAVMSVNSSLLIHNVQTRDAGLYRCERHKDLKYQKTHRRFALNTLS
Aca_scaf_14	dicp5	AMCP00006282, exon modified	1411645	1411923	Forward	D2b	TTAACTCAAACCCAATTGCAGATGTACATAAGGGCTCTGCTGTCAGCTTGACCTGCTCCCTCACCTGTGGGTTTGACTGTGTGGAAAACACTGAACTGACCTGGAAGAACAGTACAGGGAACAGTCTGCAGGGCGGTGCCAGTGAGCATAACAAGAGCACCATCAGCTCCCAGCTGGTCCTTCAGCCCCAGAGCTCTGAGAGGATTTGGTGCAGTGTGGAGAGGGAGGGGCTGGAGAGAGTGAGTCAGGACTGGACCACAGAGATTAAGGCTGGACCAG	NSNPIADVHKGSAVSLTCSLTCGFDCVENTELTWKNSTGNSLQGGASEHNKSTISSQLVLQPQSSERIWCSVEREGLERVSQDWTTEIKAGP
Aca_scaf_14	dicp5	AMCP00006282	1412454	1412573	Forward	TM(+)	GTTTGGCAGGGTCTGCAGTGGAGCTGGCGGTGAGACTGACTATGTTCTTCATCGCTCTGATCGCCCCTCTGGTCACTGGAGCCGTGGTTTACACCAAGAGGAGGAGCAGCACACAGACAG	LAGSAVELAVRLTMFFIALIAPLVTGAVVYTKRRSSTQT
Aca_scaf_14	dicp5	manually added exon	1414184	1414224	Forward	cyto	AAGCAGTGCCACAATGGATGGAGATGACCTCACATGGCTGA	AVPQWMEMTSHG-
Aca_scaf_14	dicp6	AMCP00006281	1424407	1424476	Forward	SP	ATGGCTGTGGACAGTGAGAGAGGACTTCTACTGCTGCTGCTGCTGCTCAGCACTGCTGCCCCCCTCACAG	MAVDSERGLLLLLLLLSTAAPLT
Aca_scaf_14	dicp6	AMCP00006281	1428272	1428577	Forward	D1	ATGTCACTGTGTTCTCCACTGTAGGGGGCAGTGCTGCTCTGCGCTGTGAGACAGTGATCTATACAGACTGCTCTTCAACTAGATGGCTCTTTAATCGGAGATCCCAAGCAGCTGTTGAACTGGTTAATCTTGGGAAGGTGAAGAACAATAATCTGGAGAGAGCTGGGAGACTGAGTGTGGGGTCTGACTGCTCTCTACACATAGACAGACTCCACACACAGGACACTGGAGTCTACACCTGTCGACAGTTCATCAATGAACAGAAACAAGGAGGGGACAACACTGTGTATCTGGCCCTTCTCATCA	VTVFSTVGGSAALRCETVIYTDCSSTRWLFNRRSQAAVELVNLGKVKNNNLERAGRLSVGSDCSLHIDRLHTQDTGVYTCRQFINEQKQGGDNTVYLALLI
Aca_scaf_14	dicp6	AMCP00006281	1428904	1429212	Forward	D2	TTGAAGTCCCTCCAGAGACAGAGCTGAAGGCTGGCAGCACTGTGACTCTGCGCTGCCTCCTGCACACTGGACACGGCCCTGTAGTCTGCAGTCACCCCCCGTACACCAGTGCTGATGTGAGAGTGAGCTGGGTCTCTGAGACAGGCGCTGAGCTGCAGGGAGACACATACCAGATCTCCACTGATCACCCCTGTCTCTCCACACTGACTGTGAGGCTCCAGACCTCAGACCACAACACACAGTGGAGATGTGATCTGACAGAGGGGGGAGCAGTGAGGGTCTCACAGAGACACACCATTAAACTCACAG	EVPPETELKAGSTVTLRCLLHTGHGPVVCSHPPYTSADVRVSWVSETGAELQGDTYQISTDHPCLSTLTVRLQTSDHNTQWRCDLTEGGAVRVSQRHTIKLT
Aca_scaf_14	dicp6	AMCP00006281	1429915	1430028	Forward	-	CAGGGTCTGCAGTGGAGCTGGCGGTGAGACTGACTGTGTTCTTCATCGCTCTGATCGCCCCTCTGGTCGCTGGAGTCGTGGTTTATACCAAGACGAGGAGCAGCAGACAGACAG	GSAVELAVRLTVFFIALIAPLVAGVVVYTKTRSSRQT
Aca_scaf_14	dicp6	manually added exon	1434288	1434386	Forward	TM	TCCCACCTCTAGCAACTGCCCTGTCCCTTGCCATGCTCCTCCCTGTTGGTGTGGTGATTGCAGTCTGTGTGGTGATCCAAAGATCCAGGAGACAAAAAG	PPLATALSLAMLLPVGVVIAVCVVIQRSRRQK
Aca_scaf_14	dicp6	manually added exon	1434616	1434644	Forward	cyto	TGATCGAGGATGTGTCTGATCCCAGTGCA	IEDVSDPSA
Aca_scaf_14	dicp6	manually added exon	1434793	1434912	Forward	cyto	GCTGCGGACACAGTGACCTTCGCTGTGATTGACACCAGTAGAGCCAGAGAGAGAGACCCGGCCACCACAGGAGAGACGGAGGCCTCTAACACAGAGTACGCCACAGTCAGGCTGCACTGA	AADTVTFAVIDTSRARERDPATTGETEASNTEYATVRLH-
Aca_scaf_14	dicp7		1436354	1436495	Reverse	partial D2	TCTCAGAGACCCAGTTCACGCTCACATCAGCACTGACATATGGGTATTGCTCACAATGTGCAGGGCCATAATCAGTATTCAGGAGGCAGAGAAGAGTCACAGAGCTGCCAGCCTTCAGTTCTGTCTCTGGAGATACTTCAA	EVSPETELKAGSSVTLLCLLNTDYGPAHCEQYPYVSADVSVNWVSE
Aca_scaf_14	dicp7		1437010	1437270	Reverse	D1	TGCTGAGAAGGGCCAGATTAACCTTGTTGTTGTGCTGCCCATTGATCTGCTGATGACAGGAGTAGTTTCCAGCATCCTCTGTGCTCAGGTTGTATATCTGTAGAGAGCAGTTAGACCCCACACTCAGTTTCCCAGGTTTCCCATTAGTATCCAGCATATGAGTTTCTTTAAAGAACCAGGCAGATGAAGAACAGTCTGTATTGATCTCTCCCTCACAGGGCAGAGTAGCACTGCCCCCCACACTGGAGTACACAGCGACAC	VAVYSSVGGSATLPCEGEINTDCSSSAWFFKETHMLDTNGKPGKLSVGSNCSLQIYNLSTEDAGNYSCHQQINGQHNNKVNLALLS
Aca_scaf_14	dicp7		1437901	1437970	Reverse	SP	CTGTGATGGGGGCGGCAGTGTTGAGCAGCAGCAGCAGCAGTAGAAGTCCTCTCTCACTGTCCACAGCCAT	MAVDSERGLLLLLLLLNTAAPIT
Aca_scaf_14	dicp8p	multiple internal stop codons	1454249	1454513	Forward	-	CTGTAGTCCTGTACTCCAGTCTGGGTGCCTCAGTGACAGACTAACGGAGTACAACAACTCCATCATAGTCTGGGCATTTTCTCTCCGCTTTGACCTCTGTAGAACTGATCCATGATGAGTTCACAGACACGGATCCAGACTGAGAGTGGGGTCTGCCCACTCTCTGCACAGCGACAGACTCTGGACACCGGACTGTACACCTGTCAGCAGTATGTCAATGGACAGTTTTATTAATCTGGATCACCTGATTACTTCCTAGTCTCCA	-
Aca_scaf_14	dicp8p	multiple internal stop codons	1456835	1457113	Forward	D2?	TCTCTGCCAGTCAATCTGAGGGCCGGAGACCGAATCACTCTGCGCTGGAAGATGCTTTGTGGCTCCACAAGGACTGACTCTCCTGGAGGGACAAGAGGGACAAGAGTGGCGTCCCATTGAAGGACAAGAGACCGATACAATGTTACAGACCTCGGGGGGGAGTCCACCGTCGGCTCTCGGTGACGCTGCGACAATCAGACCACAACAAGAGCAGGACTTGTGTCCTGGCAGAGCAAGATGAGATGAAGATCTCTGAGTCCTACACCACTACACTCTCGG	-
Aca_scaf_14	dicp8p		1457906	1458190	Forward	D1	ACGAGCTGTTCTCCGCAGTGGGGCGGCTCCTGCTCCTGCCCTGTGTGGATCCTGTCAGTCTGGGACCAGGAGAGAGACTGGGGGACCTACAGACAACCTGCTTCCAGTGCTCCAGTCACCCTCTATGGGTTACTATCCCAGTCTATTACACCTCTTCGAGGGAAAGACACACGGTGGGATGTCCGTCAATGTGCACATTACATGCTGGGCTGTACTGCTGTGAGAGAGACAAGGTCTTAAAGTATCAAAACACCCACAGGAGGTTTGTTCTCAACACCCTGTCCG	ELFSAVGRLLLLPCVDPVSLGPGERLGDLQTTCFQCSSHPLWVTIPVYYTSSRERHTVGCPSMCTLHAGLYCCERDKVLKYQNTHRRFVLNTLS
Aca_scaf_14	dicp8p		1458741	1458849	Forward	-	TGAACTCAAACCCAAGTGCAGATGTACATAAGGGCTCTGCAGTCACCCTGATGTGCTCCCTCATCTGTGGGTTCAACTGTGGGGAAAACACTGAACTGACCTGGAAGAG	NSNPSADVHKGSAVTLMCSLICGFNCGENTELTWK
Aca_scaf_14	dicp9		1507477	1507782	Reverse	D1	TGATGAGAAGGGCCAGATACACAGTGTTGTCCACTCCTTGTTTCTGTCCATTGATGAACTGTTGACAGTAATACAGTCCAGTGTCCTGTGTGTGGAGTCTGTCTATGTGTAGAGAGCAGTTAGACCCCAGACTCAGTCTCCCAGCTCTCTCTGGATTATTGTTCTTCACCTTCCCAAGACCCACCAGCTCAACAGTTGTTTGAGATCCACTGTTAAAGTTCCATGTAGTTGAAGAGCAGTTTGTATAGATCACTGTCTTACAGTGCAGATCAGCGATGCCCCCCACAGTGGAGAACACAGCGACAC	VAVFSTVGGIADLHCKTVIYTNCSSTTWNFNSGSQTTVELVGLGKVKNNNPERAGRLSLGSNCSLHIDRLHTQDTGLYYCQQFINGQKQGVDNTVYLALLI
Aca_scaf_14	dicp9		1510441	1510507	Reverse	SP	CTGTGAGGGGGGCGGCAGTGCTGAGCAGCAGCAGCAGTAGAAGTCCTCTCTCACTGTCCACAGCCAT	MAVDSERGLLLLLLLSTAAPLT
Aca_scaf_14	dicp10	secreted?	1519231	1519297	Forward	SP	ATGGCTGTGGACAGAGAGAGAGGACTTCTACTGCTGGTGATGCTCAGCACTGCCGCCTCCCTCACAG	MAVDRERGLLLLVMLSTAASLT
Aca_scaf_14	dicp10	secreted?	1522459	1522764	Forward	D1	GTGTCGCTGTGTTCTCCACTGTGGGGGGCATCGCTGATCTGCACTGTAAGACAGTGATCTATACAAACTGCTCTTCAACTGTGTGGAACTTTAACAGTGGATCTCAAACAACTGTTGAGCTGGTGGGTCTTGGGAAGGTGAAGAACAATAATCCAGAGAGAGCTGGGAGACTGAGTCTGGGGTCTAACTGCTCTCTACACATAGACAGACTCCACACACAGGACACTGGACTGTATTACTGTCAACAGTTCATCAATGGAAAGAAACAAGGAGTGGACTACACTGTGTATCTGGCCCTTCTCATCA	VAVFSTVGGIADLHCKTVIYTNCSSTVWNFNSGSQTTVELVGLGKVKNNNPERAGRLSLGSNCSLHIDRLHTQDTGLYYCQQFINGKKQGVDYTVYLALLI
Aca_scaf_14	dicp10	secreted?	1536944	1537246	Forward	D2	TTGACGTCCCTCCAGAGACAGAGCTGAAGGCTGGCAGCACTGTGACTCTGCGCTGCCTCCTGCACACTGGACACGGCCCTGGAGACTGCAGTCACCCCCCGTACACCAGTGCTGATGTGAGACTGAGCTGGGTCTCTGAGACAGGCGCTGAGCTGCAGGGAGACACATACTTCACTGAGCGCCCCTGTCTCTCCACACTGACTGTGAGGCTCCAGACCTCAGACCACAACACACAGTGGAGATGTGATCTGACAGAGGGGGGAGCAGTGAGGGTCTCTCAGAGACACACCATTAAACTCACAG	DVPPETELKAGSTVTLRCLLHTGHGPGDCSHPPYTSADVRLSWVSETGAELQGDTYFTERPCLSTLTVRLQTSDHNTQWRCDLTEGGAVRVSQRHTIKLT
Aca_scaf_14	dicp11	manually added exon	1539468	1539537	Forward	SP	ATGGCTGTGGACAGTGAGAGAGGACTTCTACTGCTGCTGCTGCTGCTCAACACTGCCGCCCCCCTCACAG	MAVDSERGLLLLLLLLNTAAPLT
Aca_scaf_14	dicp11	AMCP00006287	1541367	1541672	Forward	D1	GTGTCGCTGTGTACTCCACTGTGGGGGGCAGTGCTACTCTGCCCTGTGAGGGAGTGATCAATACAGACTGCTCTTCAACTACATGGCTCTTTATTCAGAAATCTCAATTAGCTGTTGAACTGGTTGAGCTTGGGAAGATCAGAAATTATAGTCCAGTGAGAGCTAGGAGACAGAGTGTGGGGTCTGACTGCTCTCTATACATAGACAGACTCCACACAAAGGACACTGGACTGTATTACTGTCAACAGTTCATCAATGGACAGAAACAAGGAGGGGATTACAGTGTGTATCTGGTCCTTCTCATCA	VAVYSTVGGSATLPCEGVINTDCSSTTWLFIQKSQLAVELVELGKIRNYSPVRARRQSVGSDCSLYIDRLHTKDTGLYYCQQFINGQKQGGDYSVYLVLLI
Aca_scaf_14	dicp11	AMCP00006287	1542055	1542360	Forward	D2	TTGACGTCCCTCCAGAGACAGAGCTGAAGGCTGGCAGCACTGTGACTCTGCGCTGTTTCCTGCACACTGGACACAGCCCTGGAGTCTGCAGTCACCCGTACACCAGTGCTGATGTGAGACTGAGCTGGGTCTCTGAGACAGGCGCTGAGCTGCAGGGAGACACATACCAGATCTCCACTGATCAGCCCTGTCTCTCCACACTGACTGTGAGGCTCCAGACCTCAGACCACAACACACAGTGGAGATGTGATCTGACAGAGGGGGGAGCAGTGAGGGTCTCTCAGAGACACACCATTAAACTCACAG	DVPPETELKAGSTVTLRCFLHTGHSPGVCSHPYTSADVRLSWVSETGAELQGDTYQISTDQPCLSTLTVRLQTSDHNTQWRCDLTEGGAVRVSQRHTIKLT
Aca_scaf_14	dicp11	AMCP00006287	1543751	1543840	Forward	-	GCATCCCTGAGGACAACACCACTGCTGCCACAGCTACAGCCGCCAGGACTACAACACCTAAACCAAACACAACCACAACCACCAAGACAG	IPEDNTTAATATAARTTTPKPNTTTTTKT
Aca_scaf_14	dicp11	manually added exon	1545112	1545219	Forward	TM	GCTCACATATAGAAACCATTGTGTCCCTCTCCATCGTCCTCCCTGTGGCCCTGCTGATATCTGCAGTGGCAGTCTATGTGGGGATCCGAAGATCCAGGAGACCAAGAG	SHIETIVSLSIVLPVALLISAVAVYVGIRRSRRPR
Aca_scaf_14	dicp11	AMCP00006287	1545463	1545491	Forward	cyto	GGAACCAGGATGTGGCTGATCCCAGTGCA	NQDVADPSA
Aca_scaf_14	dicp11	AMCP00006287	1545728	1545850	Forward	cyto	CAGGCTGCAGACACAGTGACCTACGCTGTGATTGAGACCAGCAAAGCCAGAGAGAGAGACCCGGCCACTGCAGGAGGGACTGAGGCCCCTAACACAGAGTATGCCACAGTCAGGCTGCACTGA	QAADTVTYAVIETSKARERDPATAGGTEAPNTEYATVRLH-
Aca_scaf_14	dicp12	AMCP00006283, exon extended to include stop codon	1551706	1551841	Reverse	TM(+)	TTACTCACCTGTCTGTCTGCTGCTCCTCCTCTTGGTGTAAACCACGGCTACAGCGACCAGAGGGACAAAGAGAGCGATGAAGAACACAGTGAGTCTCACCGCCAGCTCCACTAATGACAGTGCTGAACCCTGAGGAT	PQGSALSLVELAVRLTVFFIALFVPLVAVAVVYTKRRSSRQTGE-
Aca_scaf_14	dicp12	AMCP00006283, exon modified	1552407	1552700	Reverse	D2b	CGTACAAGGTACTGTTACCTGTTACCACAATGGTAATGTCCTGCTCCACCCTCTCCAGCCCCTCTCTGACCACGCTGCACCAGATCCTCTCAGAGCTCTGCAGCTCAGGGACCAGCAGCCGGGAGATAAACTTGTTGTTCATTTGCTCAGTAGTGCCCCCCTGCAGGCTGTGTCCTGTACTGTCCCTCCAGACAAGTGTGTTGCTGATATTTCCATAAATCCGCCCACAGGTGAGGGTGCAGGTCAGGGTGATGTTGGAGCCCCTCTTTACCTCCCCGGTGTGGTCTGAACTCA	SSDHTGEVKRGSNITLTCTLTCGRIYGNISNTLVWRDSTGHSLQGGTTEQMNNKFISRLLVPELQSSERIWCSVVREGLERVEQDITIVVTGNSTLY
Aca_scaf_14	dicp12	AMCP00006283	1553095	1553406	Reverse	D1b	CCCATATTGTGTTCAGATAATAAACCTCATGGGTCTCCTCATTGAAGCAGCACAAATAGACGCCACTGTCCTGGGCCTGGACACTGCGTATCAACAGTGAGGAGCTGACTGTCATCTCCAGCCTCTCAGGGTTCACCTCCATCGCTGTAGTGATCTGTCCGTCCTCTGACAGTGTGTACAGGGTCTCATAATTAATGGTATCTGCTTTATTGACGAGCCACTGCAGTATCTCTCCTGGTCCCAGATGCACAGACTCCAGGCAGGGCAGCTGTAGGAAATCTCCCAGTCTGATGTACACCTCCCGGATGAAGT	FIREVYIRLGDFLQLPCLESVHLGPGEILQWLVNKADTINYETLYTLSEDGQITTAMEVNPERLEMTVSSSLLIRSVQAQDSGVYLCCFNEETHEVYYLNTIW
Aca_scaf_14	dicp12	AMCP00006283	1553673	1553975	Reverse	D2a	CTGAGAGTTTTGTGGTATAGTTTCCACAGGTCTCAACCCTGCCTCCCTCTGCCAGCGCACAGACCCAGAGTCTGTAGTGGTCTGATCTCTGCAAACTCACTGAGAGGTGACTGCGATTTGCGAGGGTCTTGATTTCGTATCTGTCTCGCCTGTCCTTCAGTGGGGCGCCACTCTCGTCCCTCCAGGTCAGAGTCAATCCCTGTGGGGCCTCAGAGCAGCTTCCAGCGCCCCCCCCACAGTCCAGCCCACAGCGCAGAGTGATTCTGTCTCCGCTCTTCAGATTCTCGGATGGACTGGCAGTGA	TASPSENLKSGDRITLRCGLDCGGGAGSCSEAPQGLTLTWRDESGAPLKDRRDRYEIKTLANRSHLSVSLQRSDHYRLWVCALAEGGRVETCGNYTTKLS
Aca_scaf_14	dicp12	manually added exon	1554384	1554664	Reverse	D1a	TGGAGAGCAGGAAGAGAGTAACAGTTAATCCAGATGTATAATACTTTCCATTGACATACTGATGACAGTTGTACTGTCCAGTGTCCCGTGTCCTGAGTCTGTCTATGTGCAGAGAGCTGTTAGACCCCAGTCTCAGTCTGCCAGCTCTGTCTGGATCTGTGTCTGTGATCATCCCACCACGGCTCAGTTCTACAGTTGTCTCGGATCTGTGATTAAACACCCAGGATATATAGGAGTTGTGATATTCTGTCAGTCCGTCACAAGGCACTGTCACTGAGG	ASVTVPCDGLTEYHNSYISWVFNHRSETTVELSRGGMITDTDPDRAGRLRLGSNSSLHIDRLRTRDTGQYNCHQYVNGKYYTSGLTVTLFLLS
Aca_scaf_14	dicp12	AMCP00006283	1555417	1555492	Reverse	SP	CTTCCACTCCCAACCTCTGAGCCCATTCAGAGAGACAGGAGAGAGAGATGAGGAGAGGAAAGAGAGGAGACCTCAT	MRSPLFPLLISLSCLSEWAQRLGVE
Aca_scaf_14	dicp13p	D1 only	1559712	1560025	Forward	D1	GTGTTGCTGTGTACTCCACTGTGGGGGGCAGTGCTACTCTGCCCTGTGAGGGAGAGACCAGTGGAATCTGTTCTGCAGTTTATTGGTTCTTTAATAAGGAAATTCACGGTGTTGAACTGGTTGCTGATGGGACGATCACAGCCAGAGATCCAGACAGAGGTAAGAGTCTGAGTGTGGGGTCTGACTGCTCCCTGCACATAGCCAGACTCCACACACAGGACACTGGGCCATACATCTGTCGACCATATTTCAATGGAAAGGATTATCCTGTTTCCCTGGCTCTTCTCAGTGGTAAGTGCTTGTGTGTCTGTTGA	VAVYSTVGGSATLPCEGETSGICSAVYWFFNKEIHGVELVADGTITARDPDRGKSLSVGSDCSLHIARLHTQDTGPYICRPYFNGKDYPVSLALLSGKCLCVC-
Aca_scaf_14	dicp14	manually added exon	1571311	1571374	Forward	SP	ATGGCTGTGGACAGTGAGAGAGGACTTCTACTGCTGCTGCTCAGCACTGCCGCCCCCCTCACAG	MAVDSERGLLLLLLSTAAPLT
Aca_scaf_14	dicp14	AMCP00006286	1573192	1573497	Forward	D1	GTGTCGCTGTGTTCTCCACTGTAGGGGGCAGTGCTGCTCTGCGCTGTGGGACAGTGATCTATACAAACTGCTCTTCAACTACATGGAACTTTAACAGTGGATCTCAAACAACTGTTGAGCTGGTGGGTCTTGGGAAGGTGAATAATGACAGTCCAGAGAGAGCTGGGAGACTGAGTGTGGGGTCTGACTGCTCTCTACACATAGACAGACTCCACACACAGGACACTGGACATTATTACTGTCAACAGTTCATCAATGGACAGAAACAAGGAGGGGATTACCGTGTGTATCTGGCCCTTCTCATCA	VAVFSTVGGSAALRCGTVIYTNCSSTTWNFNSGSQTTVELVGLGKVNNDSPERAGRLSVGSDCSLHIDRLHTQDTGHYYCQQFINGQKQGGDYRVYLALLI
Aca_scaf_14	dicp14	AMCP00006286	1574253	1574561	Forward	D2	TTGACGTCCCTCCAGAGACAGAGCTGAAGGCTGGCAGCACTGTGACTCTGCGCTGCCTCCTGCACACTGGACACGGCCCTGGAGTCTGCAGTCACCCCCCGTACACCAGTGCTGATGTGAGAGTGAGCTGGGTCTCTGAGACAGGCGCTGAGCTGCAGGGAGACACATACCAGATCTCCACTGATCACCCCTGTCTCTCCACACTGACTGTGAGGCTCCAGACCTCAGACCACAACACACAGTGGAGATGTGATCTGACAGAGGGGGGAGCAGTGAGGGTCTCACAGAGACACACCATTAAACTCACAG	DVPPETELKAGSTVTLRCLLHTGHGPGVCSHPPYTSADVRVSWVSETGAELQGDTYQISTDHPCLSTLTVRLQTSDHNTQWRCDLTEGGAVRVSQRHTIKLT
Aca_scaf_14	dicp14	AMCP00006286, exon extended to include stop codon	1574742	1574866	Forward	TM	GCTCACCCATAGAAACCATTGTGTCCCTCTCCATCATCCTCCCTGTGGCCCTGCTGATAGCTGCAGTGGCAGTCTATGTGGGGATCCGCAGATCCAGTAGACCGAGAGGTGAGAGACCAGACTGA	SPIETIVSLSIILPVALLIAAVAVYVGIRRSSRPRGERPD-
Aca_scaf_14	dicp15p	TM only	1583906	1584026	Reverse	TM	CTGTCTGTCTGCTGCTCCTCCTCTTGGTGTAAATCACGGCTCCAGCGACCAGAGGGGCGATCAGAGCGATGAAGAACACAGTCAGTCTCGCCGCCAGCTCCACTGCAGACCCTGCCAAACT	SLAGSAVELAARLTVFFIALIAPLVAGAVIYTKRRSSRQT
Aca_scaf_14	dicp16	AMCP00006291, exon modified	1595671	1595970	Reverse	D2	CTGTGAGTTTAATGGTGTGTCTCTGAGAGACCCTCACTGCTCCCCCCTCTGTCAGATCACATCTCCACTGTGTGTTGTGGTCTGAGGTCTGGAGCCTCACAGTCAGTGTGGAGAGACAGGGCTGATCAGTGGAGATCTGGTATGTGTCTCCCTGCAGCTCAGCGCCTGTCTCAGAGACCCAGCTCAGTCTCACATCAGCACTGGTGTACGGGTGACTGCAGACTCCAGGGCCGTGTTCAGTGTCCAGGAAACAGCGCAGAGTCACAATGCTGCCAGCCTTCAGCTCTGTCTCTGGAGGGA	PPETELKAGSIVTLRCFLDTEHGPGVCSHPYTSADVRLSWVSETGAELQGDTYQISTDQPCLSTLTVRLQTSDHNTQWRCDLTEGGAVRVSQRHTIKLT
Aca_scaf_14	dicp16	AMCP00006291	1599166	1599459	Reverse	D1	CACTGAGAAGAGCCAGGTTAACTAGATAATCACGTCCATTGAAATATGGTAGACAGGTGTACCGTCCAGTGTCCTGTGTGTGGAGTCTGTCTATGTGCAGAGAGCAGTCAGACGCCACACTCAGTCTCCCAGCTCTCTCTGGATCTGTGGCTGTGACTCTCCCATGATTAACCAGATGAACAAGTTCGCCAGGTGCCTTAATAAAGAGCCAGTCAACCGCAGAACAGATTCCACTGGTCGCTCCCTCACAGGGCAGAGTAGCACTGCCCCCCACAGTGGAGTACACAGCGACAC	VAVYSTVGGSATLPCEGATSGICSAVDWLFIKAPGELVHLVNHGRVTATDPERAGRLSVASDCSLHIDRLHTQDTGRYTCLPYFNGRDYLVNLALLS
Aca_scaf_14	dicp17p	TM only	1607880	1607990	Reverse	TM	CTGTCTGTCTGCTGCTCCTCCTCTTGGTGTAAACCACGGCTCCAGCAACCAGAGGGGCGATCAGGCCGATGAAGAACACAGTCAGTCTCACCGCCAGCTCCACTGCAGTCC	TAVELAVRLTVFFIGLIAPLVAGAVVYTKRRSSRQT
Aca_scaf_14	dicp19	AMCP00006292	1615714	1615824	Forward	TM	GGTCTGCAGTGGAGCTGGCGGTGAGACTGACTGTGTTCTTCATCGCTCTGATCGCCCCTCTGGTCGCTGGAGCCGTGGTTTACACCAAGAGGAGGAGCAGCAGACAGACAG	SAVELAVRLTVFFIALIAPLVAGAVVYTKRRSSRQT
Aca_scaf_14	dicp19	AMCP00006292	1623154	1623438	Reverse	D2b	CTGGTCCAGCCTCTATCTTTATGGTCCAGTCCTGGCTCACTCTCTCCAGCCCCTCTCTCTCCACACTGCACCGGATCCTCTCAGAGCTCTGGGGCTGAAGGACCAGCTGGGAGCAGATGGTGCTCTTGTTGCACTCGCTGGCGCTGCCCTGCAGGCTGTGTCCTGTACTGTTCTTCCAGATCAGTTCAGTGTCTTCAACACATCCAGACCCACAGGTGAGGGAGCAGGCCAGGGTCACAGCAGAGCCATTGCCCTTCTGCACTTCTCCAGTCTGCTCTGAGCTCA	SSEQTGEVQKGNGSAVTLACSLTCGSGCVEDTELIWKNSTGHSLQGSASECNKSTICSQLVLQPQSSERIRCSVEREGLERVSQDWTIKIEAGP
Aca_scaf_14	dicp19	AMCP00006292	1623971	1624273	Reverse	D1b	CTGACAATATGTTCACAGCCAACATCTCCTGAGTCTTATTCTCCTCACAGCGGTACAGCCCAGCGTCCCCTGTCTGCACGCTGTGTATCAGCAGTGAGGAGTTGGCCAACATCACCGCTCTTTGATTCTCTACCCCCTTCCCTGCCAGAGGTGTTTCAGACTGGGATGTTAACCCATACAGGGTGACTGGAGCGCTGGAAGCAGGTTGTCTGTAGGTCCACCGCAGTGTCTCTCCTCGTCCCAGACTGACAGGATCCACACAGGGCAGGAGCAGGAGCCCCCCAACTGTGGAGTACACCTCGT	EVYSTVGGLLLLPCVDPVSLGRGETLRWTYRQPASSAPVTLYGLTSQSETPLAGKGVENQRAVMLANSSLLIHSVQTGDAGLYRCEENKTQEMLAVNILS
Aca_scaf_14	dicp19	manually added exon	1633810	1634076	Reverse	D2a	CTGTGAGTTTAGTGGTGTAGATGGCTGAGAATATCTTGCCATCCTCTGACAAATCACAAACCCAGTTTCTCCCGTGGTCAGATCTATGAAGTTTCACTGAGAGATTAATTCTCCCTGGAACACCAGTCATTATAATTCTCCCTGTTGACCTCTTGATCTTCCAGTCCAATGTGGGTATCTTTGGAGGAAAGGAGCCCTCTACAGATACTGTACACGTCAGAGTAAGTGTGTCATTGACCTTCAGGTTCTCAGACGGACTGGTAGTGA	TTSPSENLKVNDTLTLTCTVSVEGSFPPKIPTLDWKIKRSTGRIIMTGVPGRINLSVKLHRSDHGRNWVCDLSEDGKIFSAIYTTKLT
Aca_scaf_14	dicp19	AMCP00006292, exon modified	1635087	1635392	Reverse	D1a	TGTACAGCAGGCCGAGTCTGACCGGAGATCCCGATCTGTTGAGTCTCCCGTTGATTAACTGTTGACAGGTGTACCGTCCAATGTCCCGTGGGCCGAGTCCGTCTATGTGCAGAGAGTTGTCAGACAGCACTCTCAGCCTCCCAGCTCTTCCTGGATCGGTGGCTGTGATGTTCATGCCTCTGCTGAGTTCAATGGGTGGCCCTATTCCATGGCTATAGCTCCATGCAATGGAATCATTCTCATATTTTCTCAGTCCCTCACAAGACACTGTCACTTCACCACCTTGACTGGAGTAGAGGCTTAAAC	LSLYSSQGGEVTVSCEGLRKYENDSIAWSYSHGIGPPIELSRGMNITATDPGRAGRLRVLSDNSLHIDGLGPRDIGRYTCQQLINGRLNRSGSPVRLGLLY
Aca_scaf_14	dicp20	AMCP00006288	1638059	1638128	Forward	SP	ATGGCTGTGGACAGTGAGAGAGGACTTCTACTGCTGCTGCTGCTGCTCAGCACTGCTGCCCCCCTCACAG	MAVDSERGLLLLLLLLSTAAPLT
Aca_scaf_14	dicp20	AMCP00006288	1641555	1641839	Forward	D1	GTGTCGCTGTGTACTCCACTGTGGGGGGCAGTGCTACTCTGCCCTGTGAGGGAGCGACCAGTGGAATCTGTTCTTCAATTTATTGGGTCTTTCATAAGGATGATGCTGAACTGGTTGGTGGTGGGAGGGTCACAGCCAGTGATCCAGAGAGAGCTGGGAGACTGAGTGTGAAGTCTGACTGCTCTCTGCACATAGACAGACTCCACACACAGGACACTGGACATTATTACTGTCGACCACATTTCAATGGAGATGATTATCTTGTTAACCTGGCTCTTCTCAGTG	VAVYSTVGGSATLPCEGATSGICSSIYWVFHKDDAELVGGGRVTASDPERAGRLSVKSDCSLHIDRLHTQDTGHYYCRPHFNGDDYLVNLALLS
Aca_scaf_14	dicp20	AMCP00006288	1642120	1642425	Forward	D2	TTGACGTCCCTCCAGAGACAGAGCTGAAGGCTGGCAGCACTGTGACTCTGCGCTGCCTCCTGCACACTGGACACGGCCCTGGAGACTGCAGTCACCCGTACACCAGTGCTGATGTGAGACTGAGCTGGGTCTCTGAGACAGGCGCTGAGCTGCAGGGAGACACATACCAGATCTCCACTGATCACCCCTGTCTCTCCACACTGACTGTGAGGCTCCAGACCTCAGACCACAACACACAGTGGAGATGTGATCTGACAGAGGGGGGAGCAGTGAGGGTCTCTCAGAGACACACCATTAAACTCACAG	DVPPETELKAGSTVTLRCLLHTGHGPGDCSHPYTSADVRLSWVSETGAELQGDTYQISTDHPCLSTLTVRLQTSDHNTQWRCDLTEGGAVRVSQRHTIKLT
Aca_scaf_11	dicp21p	internal frame shift 9(s)	31682590	31682763	Forward	D1a	CCAGCTGTACCCCTGTACTCCACTCCGGGTGACTCAGTGACTGTGCCTTGTGACGGACTGACAGAATATAACAACTCCATCATAGTCTGGGAGTTTAAACGCACATCTGACACACCTGTAGAACTGAGCCGTGATGGCATGATCACAGACACAGATCCAGACAGAGCCGGCAGA	PAVPLYSTPGDSVTVPCDGLTEYNNSIIVWEFKRTSDTPVELSRDGMITDTDPDRAGR(fs)SSLHIDRLLLSEAGVYTCQQYINGQLQTPGSPVTLYLLYSKCSDLQELCNEEC*
Aca_scaf_11	dicp21p		31686981	31687268	Forward	D2a	GTCATGTACAGTCCACATGAGGATCTGAGGGCCGGGGACAGACTCACTGTGTTGTGTGGGCTGGTATGTGGGGGGGACCCTGGAAGCTGCCCTGTGGATCAAGGACTGACTCTGTCCTGGAGGGACGAGAGCGGCGTCACACTGAAGGAAAAGAGAGTCAGAAATGAAAACACAGGATTCAGTGGTGAACTCAGTCTGCTCTCAGTGATAGTGCGACAATCAGACCAAAACAAGAGCTGGACTTGTGTCCTGACAGTGAGAGACGAGATGAAGACCTCGGAGTCCTAC	VMYSPHEDLRAGDRLTVLCGLVCGGDPGSCPVDQGLTLSWRDESGVTLKEKRVRNENTGFSGELSLLSVIVRQSDQNKSWTCVLTVRDEMKTSESY
Aca_scaf_11	dicp21p		31687566	31687889	Forward	D1b	ACATGTCACTTTCCAGAAGAGGTGTACTCCACAGTGGGGGGCTTCCTGCTCTTGCCCTGTGTGGATCCGGTCAGTCTGGGACAAGGAGAGACACTGCAGTGGACCTACAGACAATCTCATACCAGCTGGGCCGTGGTCTTGTACAGCTTATTAACCCAGACTGAAACACCTCTGAGAGGGAATGACACACACAGTTGGAGAGCAGTGATGTCAGTCAACTCCTCACTGCTGATACACAATGTGCAGACAGGGGACACTGGACTGTACCGCTGCGAGGGCTGGACTGACTCTGGACACACAGAGATCCACAGGAGATTTTCTCTG	TCHFPEEVYSTVGGFLLLPCVDPVSLGQGETLQWTYRQSHTSWAVVLYSLLTQTETPLRGNDTHSWRAVMSVNSSLLIHNVQTGDTGLYRCEGWTDSGHTEIHRRFSL
Aca_scaf_11	dicp21p		31688501	31688788	Forward	D2b	TTTCCAGTGAGTTCAAACCTGAGTGGAGAAGCACAGAAGGGCTCTGCCGTCACCCTGACCTGCTCCCTCACCTGTGGGTTCGACTGTGTGGAAAACACTGAGCTGACCTGGAGGAACAGTACAGGGAACAGCGTGCAGGGTGGCACCAGCGAGCACAACAACAGCATCATCAGCTCCCAGCTGGTCCTTCAGACCCAGAGCTCTGAGAAGATCCGGTGCAGTGTGGAGAGAGAGGGGCTGGAGAGAGTGAGCCAGGACTGGACCATAGAGATAGAGGCTGGACCAGGT	FPVSSNLSGEAQKGSAVTLTCSLTCGFDCVENTELTWRNSTGNSVQGGTSEHNNSIISSQLVLQTQSSEKIRCSVEREGLERVSQDWTIEIEAGPG
*protein domains include: SP = signal peptide, D1 or D2 = Ig domains, TM = transmembrane domain, TM(+) = transmembrane domain with charged residue, cyto = cytoplasmic tail
