## Supplementary Table S2 for "Holosteans contextualize the role of the teleost genome duplication in promoting the rise of evolutionary novelties in the ray-finned fish innate immune system"

### Sheet: DICP transcripts
Supplementary Table S2: Bowfin DICP transcripts
Database Source	Database Transcript ID	Notes	Protein Domains*	Nucleotide Sequence	Protein Sequence	D1(a) sequence	D2(a) sequence	D1(b) sequence	D2(b) sequence	TM	ITIM/itim**	Database Reference
Bowfin "0039"	1382_c24_g1_i1	Ig domains identical to 1382_c24_g1_i5	D1a-D2a-D1b-D2b-TM-cyto	ATTTCCTCTCTCTGGCTCACGCTGAGCAGCAGCAGTTCTGCTGGTTGCTGAAGGTGTGTCCCTGAAATGAGGTCTGCTATCTTTCCTCTCCTCATCTCTCTCTCCTGTCTCTCTGAATGGGCTCAGAGGTTGGGAGTGGAAGCTGTATTCCTGTACTCCACTCTGGGTGCCTCAGTGACAGTGCCTTGTGACGGACTGAGAGAATATCACAACTCCTATATATCCTGGGTGTTTAAACACAGATCCGAGACAACTGTAGAACTGAGCCGTGGTGGGATGATCACAGACACAGATCCAGACAGAGCTGGCAGACTGAGACTGGGGTCTAACAGCTCTCTGCACATAGACAGACTCAGGACACGGGACACTGGACAGTACACCTGTCATCAGTATGTCAAT…	MRSAIFPLLISLSCLSEWAQRLGVEAVFLYSTLGASVTVPCDGLREYHNSYISWVFKHRSETTVELSRGGMITDTDPDRAGRLRLGSNSSLHIDRLRTRDTGQYTCHQYVNGKYYTSGLTVTLFLLSISASSRSPACLRAGDRLTLKCVLDCGGGAGSCSETPQGPTLSWRDESGFPLKDERDRYSITELRGVHSQLSVTLRQSDHNKSWTCVLTERGEMKTSESYTTTLSDELFSTVGRLLLLSCVAPVSLGPGETLRWTYRQSRTSQAVVLYSLRSLTETPLKGTVPHSGRAVMSANSSLLIHNVQTGDAGLYCCQRDKDSGPKKTHRTFALNTLSVSSNLSEEAQKGSAVTLTCSLTCGFDCEENTELIWRDSIGNSLQGGTSERNKSTISSQLVL…	AQRLGVEAVFLYSTLGASVTVPCDGLREYHNSYISWVFKHRSETTVELSRGGMITDTDPDRAGRLRLGSNSSLHIDRLRTRDTGQYTCHQYVNGKYYTSGLTVTL	LSISASSRSPACLRAGDRLTLKCVLDCGGGAGSCSETPQGPTLSWRDESGFPLKDERDRYSITELRGVHSQLSVTLRQSDHNKSWTCVLTERGEMKTS	ESYTTTLSDELFSTVGRLLLLSCVAPVSLGPGETLRWTYRQSRTSQAVVLYSLRSLTETPLKGTVPHSGRAVMSANSSLLIHNVQTGDAGLYCCQRDKDSGPKKTHRTFAL	LSVSSNLSEEAQKGSAVTLTCSLTCGFDCEENTELIWRDSIGNSLQGGTSERNKSTISSQLVLQPQSSERIRCSVEREGLERVSQDWT	VEVVSAAAAFCVLLLLVFIIFLV	VNYTSV, VIYSAV	Thompson A, Hawkins M, Parey E, et al (2021) The genome of the bowfin (Amia calva) illuminates the developmental evolution of ray-finned fishes. Nature Genetics (accepted). https://doi.org/10.21203/rs.3.rs-92055/v1
Bowfin "0039"	1382_c24_g1_i5	Ig domains identical to 1382_c24_g1_i1	D1a-D2a-D1b-D2b	ATTTCCTCTCTCTGGCTCACGCTGAGCAGCAGCAGTTCTGCTGGTTGCTGAAGGTGTGTCCCTGAAATGAGGTCTGCTATCTTTCCTCTCCTCATCTCTCTCTCCTGTCTCTCTGAATGGGCTCAGAGGTTGGGAGTGGAAGCTGTATTCCTGTACTCCACTCTGGGTGCCTCAGTGACAGTGCCTTGTGACGGACTGAGAGAATATCACAACTCCTATATATCCTGGGTGTTTAAACACAGATCCGAGACAACTGTAGAACTGAGCCGTGGTGGGATGATCACAGACACAGATCCAGACAGAGCTGGCAGACTGAGACTGGGGTCTAACAGCTCTCTGCACATAGACAGACTCAGGACACGGGACACTGGACAGTACACCTGTCATCAGTATGTCAAT…	MRSAIFPLLISLSCLSEWAQRLGVEAVFLYSTLGASVTVPCDGLREYHNSYISWVFKHRSETTVELSRGGMITDTDPDRAGRLRLGSNSSLHIDRLRTRDTGQYTCHQYVNGKYYTSGLTVTLFLLSISASSRSPACLRAGDRLTLKCVLDCGGGAGSCSETPQGPTLSWRDESGFPLKDERDRYSITELRGVHSQLSVTLRQSDHNKSWTCVLTERGEMKTSESYTTTLSDELFSTVGRLLLLSCVAPVSLGPGETLRWTYRQSRTSQAVVLYSLRSLTETPLKGTVPHSGRAVMSANSSLLIHNVQTGDAGLYCCQRDKDSGPKKTHRTFALNTLSVSSNLSEEAQKGSAVTLTCSLTCGFDCEENTELIWRDSIGNSLQGGTSERNKSTISSQLVL…	AQRLGVEAVFLYSTLGASVTVPCDGLREYHNSYISWVFKHRSETTVELSRGGMITDTDPDRAGRLRLGSNSSLHIDRLRTRDTGQYTCHQYVNGKYYTSGLTVTL	LSISASSRSPACLRAGDRLTLKCVLDCGGGAGSCSETPQGPTLSWRDESGFPLKDERDRYSITELRGVHSQLSVTLRQSDHNKSWTCVLTERGEMKTS	ESYTTTLSDELFSTVGRLLLLSCVAPVSLGPGETLRWTYRQSRTSQAVVLYSLRSLTETPLKGTVPHSGRAVMSANSSLLIHNVQTGDAGLYCCQRDKDSGPKKTHRTFAL	LSVSSNLSEEAQKGSAVTLTCSLTCGFDCEENTELIWRDSIGNSLQGGTSERNKSTISSQLVLQPQSSERIRCSVEREGLERVSQDWT	-	-	Thompson A, Hawkins M, Parey E, et al (2021) The genome of the bowfin (Amia calva) illuminates the developmental evolution of ray-finned fishes. Nature Genetics (accepted). https://doi.org/10.21203/rs.3.rs-92055/v1
Bowfin "0039"	1382_c35_g3_i1	Ig domains identical to 1382_c35_g3_i5	D1-D2-TM-cyto	TAGAGCGCCCCACCACCCTGCTGCTGTGTGTCTGAGTGTCTGTGCTGGAGCTTCCTGCAGAGAGAGGATGGCTGTGGACAGTGAGAGAGGACTTCTACTGCTGCTGCTGCTCAGCACTGCCGCCTCCCTCACAGGTGTCGCTGTGTTCTCCACTGTGGGGGGCATCGCTGATCTGCACTGTAAGACAGTGATCTATACAAACTGCTCTTCAACTACATGGAACTTTAACAGTGGATCTCAAACAACTGTTGAGCTGGTGGGTCTTGGGAAGGTGAAGAACAATAATCCAGAGAGAGCTGGGAGACTGAGTGTGGGGTCTAACTGCTCTCTACACATAGACAGACTCCACACACAGGACACTGGACTGTATTACTGTCAACAGTTCATCAATGGAAAGAA…	MAVDSERGLLLLLLLSTAASLTGVAVFSTVGGIADLHCKTVIYTNCSSTTWNFNSGSQTTVELVGLGKVKNNNPERAGRLSVGSNCSLHIDRLHTQDTGLYYCQQFINGKKQGVDNTVYLVLLIIDVPPETELKAGSTVTLRCLLHTGHSPGVCSHPPYTSADVRLSWVSETGAELQGDTYFTERPCLSTLTVRLQTSDHNTQWRCDLTEGGAVRVSQRHTIKLTDVLSSGPSQLWIIGGTAVLLCVLGLVLGVWIWMSRRRRTRSGSEGHLMQCTVDSSNRREEEENHVKKDNKVGSENDCKFTDENYVSIAFPPSKSGAKRKQHFRGKSKEVVYTE	STAASLTGVAVFSTVGGIADLHCKTVIYTNCSSTTWNFNSGSQTTVELVGLGKVKNNNPERAGRLSVGSNCSLHIDRLHTQDTGLYYCQQFINGKKQGVDNTVYL	VLLIIDVPPETELKAGSTVTLRCLLHTGHSPGVCSHPPYTSADVRLSWVSETGAELQGDTYFTERPCLSTLTVRLQTSDHNTQWRCDLTEGGAVRVSQRHT	-	-	LWIIGGTAVLLCVLGLVLGVWIW	ENYVSI	Thompson A, Hawkins M, Parey E, et al (2021) The genome of the bowfin (Amia calva) illuminates the developmental evolution of ray-finned fishes. Nature Genetics (accepted). https://doi.org/10.21203/rs.3.rs-92055/v1
Bowfin "0039"	1382_c35_g3_i5	Ig domains identical to 1382_c35_g3_i1	D1-D2-TM(+)-cyto	TAGAGCGCCCCACCACCCTGCTGCTGTGTGTCTGAGTGTCTGTGCTGGAGCTTCCTGCAGAGAGAGGATGGCTGTGGACAGTGAGAGAGGACTTCTACTGCTGCTGCTGCTCAGCACTGCCGCCTCCCTCACAGGTGTCGCTGTGTTCTCCACTGTGGGGGGCATCGCTGATCTGCACTGTAAGACAGTGATCTATACAAACTGCTCTTCAACTACATGGAACTTTAACAGTGGATCTCAAACAACTGTTGAGCTGGTGGGTCTTGGGAAGGTGAAGAACAATAATCCAGAGAGAGCTGGGAGACTGAGTGTGGGGTCTAACTGCTCTCTACACATAGACAGACTCCACACACAGGACACTGGACTGTATTACTGTCAACAGTTCATCAATGGAAAGAA…	MAVDSERGLLLLLLLSTAASLTGVAVFSTVGGIADLHCKTVIYTNCSSTTWNFNSGSQTTVELVGLGKVKNNNPERAGRLSVGSNCSLHIDRLHTQDTGLYYCQQFINGKKQGVDNTVYLVLLIIDVPPETELKAGSTVTLRCLLHTGHSPGVCSHPPYTSADVRLSWVSETGAELQGDTYFTERPCLSTLTVRLQTSDHNTQWRCDLTEGGAVRVSQRHTIKLTGIPEDNTTTATTATRTTTPKPNTTVTTKTGSAVELVVRLTVFFIALIAPLVAVAVVYSKRRSSRQTEEVPSGIELDSTG	STAASLTGVAVFSTVGGIADLHCKTVIYTNCSSTTWNFNSGSQTTVELVGLGKVKNNNPERAGRLSVGSNCSLHIDRLHTQDTGLYYCQQFINGKKQGVDNTVYL	VLLIIDVPPETELKAGSTVTLRCLLHTGHSPGVCSHPPYTSADVRLSWVSETGAELQGDTYFTERPCLSTLTVRLQTSDHNTQWRCDLTEGGAVRVSQRHT	-	-	LVVRLTVFFIALIAPLVAVAVVY	-	Thompson A, Hawkins M, Parey E, et al (2021) The genome of the bowfin (Amia calva) illuminates the developmental evolution of ray-finned fishes. Nature Genetics (accepted). https://doi.org/10.21203/rs.3.rs-92055/v1
PhyloFish	DICP3.3.1.1	N.A.	SP-D1-D2-TM-cyto	ATGGCTGTGGACAGTGAGAGAGGACTTCTACTGCTGCTGCTGCTGCTCAGCACTGCTGCCCCCCTCACAGGTGTCGCTGTGTACTCCACTGTGGGGGGCAGTGCTACTCTGCCCTGTGAGGGAGCGACCAGTGGAATCTGTTCTTCAATTTATTGGGTCTTTCATAAGGATGATGCTGAACTGGTTGGTGGTGGGAGGGTCACAGCCAGTGATCCAGAGAGAGCTGGGAGACTGAGTGTGAAGTCTGACTGCTCTCTGCACATAGACAGACTCCACACACAGGACACTGGACATTATTACTGTCGACCACATTTCAATGGAGATGATTATCTTGTTAACCTGGCTCTTCTCAGTGTTGACGTCCCTCCAGAGACAGAGCTGAAGGCTGGCAGCACTGTG…	MAVDSERGLLLLLLLLSTAAPLTGVAVYSTVGGSATLPCEGATSGICSSIYWVFHKDDAELVGGGRVTASDPERAGRLSVKSDCSLHIDRLHTQDTGHYYCRPHFNGDDYLVNLALLSVDVPPETELKAGSTVTLRCLLHTGHGPGDCSHPYTSADVRLSWVSETGAELQGDTYQISTDHPCLSTLTVRLQTSDHNTQWRCDLTEGGAVRVSQRHTIKLTDVLSSGPSQLWIIGGTAVLLCVLGLVLGVWIWMSRRRRTRSGSEGHLMQCTVDSSNRREEEENHVKKDNKVGSENDCKFTDENYVSIAFPPSKSGAKRKQHFRGKSKEVVYTEVKTRVRVSEGGN-	STAAPLTGVAVYSTVGGSATLPCEGATSGICSSIYWVFHKDDAELVGGGRVTASDPERAGRLSVKSDCSLHIDRLHTQDTGHYYCRPHFNGDDYLVNLA	LLSVDVPPETELKAGSTVTLRCLLHTGHGPGDCSHPYTSADVRLSWVSETGAELQGDTYQISTDHPCLSTLTVRLQTSDHNTQWRCDLTEGGAVRVSQRHTIKLTDVLSSGPSQ	-	-	LWIIGGTAVLLCVLGLVLGVWIW	ENYVSI, VVYTEV	Pasquier et al. 2016. Gene evolution and gene expression after whole genome duplication in fish: the PhyloFish database. BMC Genomics. 17: 368.
PhyloFish	LOC100536667.1.1	N.A.	D1-D2-TM-cyto	TCTGTCTTTAATGGCAAGACAACCCGAAGCCGGGGTTTGAGCGCCGCATCCTGGCAGCGCCAGACACGCAGTCCGGCTTCAGCACAGCAGAGCAGATTGGCGTCTAAATGCATTGAACTTCAGCATCTCTTCCCTTGTGAGGGGGCACTGACACGACAGATTCAGCTGCGCACTAAAGCAGAAGGTGTCGCTGTGTTCTCCACTGTAGGGGGCAGTGCTGCTCTGCGCTGTGGGACAGTGATCTATACAAACTGCTCTTCAACTACATGGAACTTTAACAGTGGATCTCAAACAACTGTTGAGCTGGTGGGTCTTGGGAAGGTGAATAATGACAGTCCAGAGAGAGCTGGGAGACTGAGTGTGGGGTCTGACTGCTCTCTACACATAGACAGACTCCAC…	SVFNGKTTRSRGLSAASWQRQTRSPASAQQSRLASKCIELQHLFPCEGALTRQIQLRTKAEGVAVFSTVGGSAALRCGTVIYTNCSSTTWNFNSGSQTTVELVGLGKVNNDSPERAGRLSVGSDCSLHIDRLHTQDTGHYYCQQFINGQKQGGDYRVYLVLLIIDVPPETELKAGSTVTLRCLLHTGHSPGVCSHPPYTSADVRLSWVSETGAELQGDTYFTERPCLSTLTVRLQTSDHNTQWRCDLTEGGAVRASQRHTIKLTGIPEDNTTPATTTATRTTTPKPNTTVTTKTGIPEDNTTAATATAARTTTPKPNTTTTTKTGSHIETIVSLSIVLPVALLISAVAVYVGIRRSRRPSTGNQDVADPSAAADTVTYAVIDTSRARERDPATAGGTEA…	QLRTKAEGVAVFSTVGGSAALRCGTVIYTNCSSTTWNFNSGSQTTVELVGLGKVNNDSPERAGRLSVGSDCSLHIDRLHTQDTGHYYCQQFINGQKQGGDYRVYL	VLLIIDVPPETELKAGSTVTLRCLLHTGHSPGVCSHPPYTSADVRLSWVSETGAELQGDTYFTERPCLSTLTVRLQTSDHNTQWRCDLTEGGAVRASQRHTIKLTGIPEDNTTPA	-	-	IVSLSIVLPVALLISAVAVYVGI	VTYAVI	Pasquier J, Cabau C, Nguyen T, et al (2016) Gene evolution and gene expression after whole genome duplication in fish: the PhyloFish database. BMC Genomics 17:368
PhyloFish	LOC100333982.1.2	N.A.	SP-D1a-D2a-D1b-D2b-TM(+)-cyto	ATGAGGTCTGCTCTCTTTCCTCTCCTCATCTCTCTCTCCTGTCTCTCTGAATGGGCTCAGAGGTTGGGAGTGGAAGCTGTATTCCTGTACTCCACTCTGGGTGCCTCAGTGACAGTGCCTTGTGACGGACTGAGAGAATATGACAACTCCTATATATCCTGGGTGTTTAAACACAGATCCGAGACAACTGTAGAACTGAGCCGTGGTGGGATGATCACAGACACAGATCCAGACAGAGCTGGCAGACTGAGACTGGGGTCTAACAGCTCTCTGCACATAGACAGACTCAGGACACGGGACACTGGACAGTACATCTGTCATCAGTATGTCAATGGAATGCATTATACAACTGGATTAACTGTTACTCTCTTCCTGCTCTCCATCTCTGCCAGTTCCAGG…	MRSALFPLLISLSCLSEWAQRLGVEAVFLYSTLGASVTVPCDGLREYDNSYISWVFKHRSETTVELSRGGMITDTDPDRAGRLRLGSNSSLHIDRLRTRDTGQYICHQYVNGMHYTTGLTVTLFLLSISASSRSSACLRGGDRLTLRCGLDCGGGAGSCSEAPQGLTLTWRDESGAPLKDRRDRYEIKTLANRSHLSVSLQRSDHYRLWVCALAEGGRVETCGNYTTKLSDFIREVYIRLGDFLQLPCLESVHLGPGEILQWLVNKADTINYETLYTLSEDGQITTAMEVNPERLEMTVSSSLLIRSVQAQDSGVYLCCFNEETHEVYYLNTIWVSSDHTGEVKRGSNITLTCTLTCGRIYGNISNTLVWRDSTGHSLQGGTTEQMNNKFISRLLVPEL…	AQRLGVEAVFLYSTLGASVTVPCDGLREYDNSYISWVFKHRSETTVELSRGGMITDTDPDRAGRLRLGSNSSLHIDRLRTRDTGQYICHQYVNGMHYTTGLTVTLFL	LSISASSRSSACLRGGDRLTLRCGLDCGGGAGSCSEAPQGLTLTWRDESGAPLKDRRDRYEIKTLANRSHLSVSLQRSDHYRLWVCALAEGGRVETCGNY	TTKLSDFIREVYIRLGDFLQLPCLESVHLGPGEILQWLVNKADTINYETLYTLSEDGQITTAMEVNPERLEMTVSSSLLIRSVQAQDSGVYLCCFNEETHEVYYL	NTIWVSSDHTGEVKRGSNITLTCTLTCGRIYGNISNTLVWRDSTGHSLQGGTTEQMNNKFISRLLVPELQSSERIWCSVVREGLERVEQDITIVVTDPQGSALSLVE	LAVRLTVFFIALFVPLVAVAVVY	-	Pasquier J, Cabau C, Nguyen T, et al (2016) Gene evolution and gene expression after whole genome duplication in fish: the PhyloFish database. BMC Genomics 17:368
PhyloFish	LOC100333982.2.2	N.A.	SP-D1a-D2a-D1b-D2b-TM-cyto	ATGAGGTCTGCTATCTTTCCTCTCCTCATCTCTCTCTCCTGTCTCTCTGAATGGGCTCAGAGGTTGGGAGTGGAAGCTGTATTCCTGTACTCCACTCTGGGTGCCTCAGTGACAGTGCCTTGTGACGGACTGAGAGAATATGACAACTCCTATATATCCTGGGTGTTTAAACACAGATCCGAGACAACTGTAGAACTGAGCCGTGGTGGGATGATCACAGACACAGATCCAGACAGAGCTGGCAGACTGAGACTGGGGTCTAACAGCTCTCTGCACATAGACAGACTCAGGACACGGGACACTGGACAGTACATCTGTCATCAGTATGTCAATGGAAAGCATTATACAACTGGATTAACTGTTACTCTCTTCCTGCTCTCCATCTCTGCCAGTTCCAGG…	MRSAIFPLLISLSCLSEWAQRLGVEAVFLYSTLGASVTVPCDGLREYDNSYISWVFKHRSETTVELSRGGMITDTDPDRAGRLRLGSNSSLHIDRLRTRDTGQYICHQYVNGKHYTTGLTVTLFLLSISASSRSPACLRAGDRLTLKCGLDCGGGAGSCSETPQGPTLSWRDESGFPLKDERDRYSITELRGVHSQLSVTLRQSDHNKSWTCVLTERGEMKTSESYTTTLSDELFSTVGRLLLLSCVAPVSLGPGETLRWTYRQSRTSQAVVLYSLRSLTETPLKGTVPHSGRAVMSANSSLLIHNVQTGDAGLYCCQRDKDTGPKKTHRTFALNTLSVSSNLSEEAQKGSAVTLTCSLTCGFDCEENTELIWRDSIGNSLQGGTSERNKSTISSQLVL…	AQRLGVEAVFLYSTLGASVTVPCDGLREYDNSYISWVFKHRSETTVELSRGGMITDTDPDRAGRLRLGSNSSLHIDRLRTRDTGQYICHQYVNGKHYTTGLTVTLFL	LSISASSRSPACLRAGDRLTLKCGLDCGGGAGSCSETPQGPTLSWRDESGFPLKDERDRYSITELRGVHSQLSVTLRQSDHNKSWTCVLTERGEMKTS	ESYTTTLSDELFSTVGRLLLLSCVAPVSLGPGETLRWTYRQSRTSQAVVLYSLRSLTETPLKGTVPHSGRAVMSANSSLLIHNVQTGDAGLYCCQRDKDTGPKKTHRTFAL	NTLSVSSNLSEEAQKGSAVTLTCSLTCGFDCEENTELIWRDSIGNSLQGGTSERNKSTISSQLVLQPQSSERIRCSVEREGLERVSQDWTIKIEAGPGGKFPM	VEVVSAAAAFCVLLLLVFIIFLV	VNYTSV, VIYSAV	Pasquier J, Cabau C, Nguyen T, et al (2016) Gene evolution and gene expression after whole genome duplication in fish: the PhyloFish database. BMC Genomics 17:368
PhyloFish	PTC1.1.2	N.A.	SP-D1-D2-TM(+)-cyto	ATGATCACAGACACAGATCCAGACAGAGCTGGCAGACTGAGACTGGGGTCTAACAGCTCTCTGCACATAGACAGACTCAGGACACGGGACACTGGACAGTACACCTGTCATCAGTATGTCAATGGAAAGCATTATACAACTGGATTAACTGTTACTCTCTTCCTGCTCTCCATCTCTGCCAGTTCCAGGTCACCTGCGTGTCTGAGGGCCGGAGACAGACTCACTCTGAAGTGTGGGCTGGACTGTGGGGGGGGCGCTGGAAGCTGCTCTGAGACCCCACAGGGACCGACTCTGTCCTGGAGGGACGAGAGCGGATTCCCACTGAAGGACGAGAGAGACAGATACAGTATCACAGAGCTCAGGGGAGTCCACAGTCAACTCTCAGTGACACTGCGACAG…	MITDTDPDRAGRLRLGSNSSLHIDRLRTRDTGQYTCHQYVNGKHYTTGLTVTLFLLSISASSRSPACLRAGDRLTLKCGLDCGGGAGSCSETPQGPTLSWRDESGFPLKDERDRYSITELRGVHSQLSVTLRQSDHNKSWTCVLTERGEMKTSESYTTTLSDELFSTVGRLLLLSCVAPVSLGPGETLRWTYRQSRTSQAVVLYSLRSLTETPLKGTVPHSGRAVMSANSSLLIHNVQTGDAGLYCCQRDKDTGPKKTHRTFALNTLSVSSNLSEEAQKGSAVTLTCSLTCGFDCEENTELIWRDSIGNSLQGGTSERNKSTISSQLVLQPQSSERIRCSVEREGLERVSQDWTIKIEAGPGPAGSAVELAVRLTVFFITLIVPLVAGAVVYTKRRSST…	ESYTTTLSDELFSTVGRLLLLSCVAPVSLGPGETLRWTYRQSRTSQAVVLYSLRSLTETPLKGTVPHSGRAVMSANSSLLIHNVQTGDAGLYCCQRDKDTGPKKTHRTFAL	NTLSVSSNLSEEAQKGSAVTLTCSLTCGFDCEENTELIWRDSIGNSLQGGTSERNKSTISSQLVLQPQSSERIRCSVEREGLERVSQDWTIKIEAGPGPAGSAVE	-	-	LAVRLTVFFITLIVPLVAGAVVY	-	Pasquier J, Cabau C, Nguyen T, et al (2016) Gene evolution and gene expression after whole genome duplication in fish: the PhyloFish database. BMC Genomics 17:368
*protein domains include: SP = signal peptide, D1 or D2 = Ig domains, TM = transmembrane domain, TM(+) = transmembrane domain with charged residue, cyto = cytoplasmic tail
** consensus ITIM = S/I/V/LxYxxI/V/L
