## Supplementary Table S3 for "Holosteans contextualize the role of the teleost genome duplication in promoting the rise of evolutionary novelties in the ray-finned fish innate immune system"

### Sheet: NITR genes and exons
Supplementary Table S3: Bowfin NITR Genes and Exons
Pseudo-chromosome	GeneID	Notes	Exon Start	Exon Stop	Orientation	Protein Domain*	Nucleotide Sequence	Protein sequence
Aca_scaf_8	nitr1		19583	19632	Reverse	cyto	CTGGTGACTGGTGTGAGTATTTACTGCATCAGGAGAAGACTGTGAATCTC	DSQSSPDAVNTHTSHQ
Aca_scaf_8	nitr1		19867	19971	Reverse	TM	CTGCACAGCGCGTGTTCCTGGTGTAGATGAGGACAACGATCACCAGCACACACACAGCGTTTGACACCCCCAAGGCCAGGACAAGGGGGAAAAGACTGGTTTGAC	QTSLFPLVLALGVSNAVCVLVIVVLIYTRNTRCA
Aca_scaf_8	nitr1		20096	20448	Reverse	I	CCTGCAATGTCCAGCCGTGTCCCATTGCCAAACAGGATCTGCCCACATGTGGCCACAGCACAGTAGTAAGTCCCAGCGTCAGAGGAGTGGAGGTTCCTCTTGGGGAGCTCATAGACACAGCCCTGTGCAGGAAGCCCAGGCTCAGAGCTGCTCTCACATGGATCACTCCTGTTCCCATGGGTGTAAATGAGTCCTGGAAGGGCTTCTCCTGAGCCATGCCTGAACCAATGAACACTGTGCTCTCCTGCACAGGTCTCAGTGTGTATTGTACACTGCAGAGTCACACTGTCTCCTGGCTGGACGGGGACAGACACCGGCCACTGCACAATGGTCCTGCTGAAGGAGCCTGAAAC	VSGSFSRTIVQWPVSVPVQPGDSVTLQCTIHTETCAGEHSVHWFRHGSGEALPGLIYTHGNRSDPCESSSEPGLPAQGCVYELPKRNLHSSDAGTYYCAVATCGQILFGNGTRLDIA
Aca_scaf_8	nitr2		62005	62117	Reverse	TM?	CGTCCCAAACACACAGAGCACTGCAGCCAGAGCCAGGACACTGAGAGAGAGCGCACTGTGGCCCCCGCAGCCACACGGGCCCTCCGCACTGCCTCCTGCCTCACTGCGGTCAC	DRSEAGGSAEGPCGCGGHSALSLSVLALAAVLCVFGT
Aca_scaf_8	nitr2		64855	65171	Reverse	I	CTGCAATGTCCAGCCGTGTCCCGTTGCCAAACAGGATCTCCCCACTTGTGGCCACAGCACAGTAGTAAGTCCCAGCGTCAGAGGAGCTAAGGTTTGTCTTAGTGAGGCTACAGACACAGTATTCTGTAGAAAACTGCAGCTCAGAGCTCCTCTCACACTGATCAATCTGGTTTTTATGGGTTATTAATCCTGAAAGGGATTCTCCTGATCTGTGCCTGAACCAATAGACACTGTGCTCTCCTTTACAGGTGTAATAATCTGTCACACACTGCAAGGTCACATTGTCTCTTGGCTGGACGGGGACAGACACAGGCGG	PPVSVPVQPRDNVTLQCVTDYYTCKGEHSVYWFRHRSGESLSGLITHKNQIDQCERSSELQFSTEYCVCSLTKTNLSSSDAGTYYCAVATSGEILFGNGTRLDIA
Aca_scaf_8	nitr2	similar to nitr27	65379	65669	Reverse	V	CAGTTGTATTACAGTTCCTTGACCAAAACGCACAGATCTGGATTGAGCTGCTGCACAGAAGTATCTGCCAACATCTGACCGATCAGTGCTGGATATTTTAAGGTCAAAGTCATCGCCGCTTCTTTCTATTGCAAAGCGTTTGCTGTTCTTAAACTCATCCTGTAGTGAAGCCACATTGTTTTCCCATGATCCTATGGGTCTCGGAGGATCCCCCGGTTTTTGCTTGATCCAGGTCAGGGTGCTGATTGACGCTTCTCTGCGAATATAGCAACTCAATCTGACTGATCCTCC	GGSVRLSCYIRREASISTLTWIKQKPGDPPRPIGSWENNVASLQDEFKNSKRFAIERSGDDFDLKISSTDRSDVGRYFCAAAQSRSVRFGQGTVIQL
Aca_scaf_8	nitr3		88468	88507	Forward	SP	ATGATCCGGCTCTGTCTCCCGCTGTGTCTCCTCAGGACCA	MIRLCLPLCLLRT
Aca_scaf_8	nitr3	similar to 6505_c3_g1_i7	88750	89106	Forward	V	GCAGATGCCATTACTCAGCCCGGTTTCTTGCTCAGAGCTCGGCTCGGAGACTCAGTCTCTCTGCAGTGCTTCATACATCAGCAAAGCCTCAAACAACTGTTCTGGTACAAGCAGGTCGTTGGAGAGGCTCCCAAGTGCATGTTTTCATTTTCTGGTCAGTCTGGACAGCTGACAAGTCACGGGGAATTTAACCATTCACGCTTCTCAGTGCAGAGAACAGGCAGCGCTTTCCATCTCCGTATCTCCAATACTGAGCCCACAGATATCGGCACATATTACTGTGCAGCACACGACTGCAGCCAGGTTCTCTTTGGAGGGGGAAGCACACTCCTCCTCAGAGGTAAGAAACATCTTTCC	ADAITQPGFLLRARLGDSVSLQCFIHQQSLKQLFWYKQVVGEAPKCMFSFSGQSGQLTSHGEFNHSRFSVQRTGSAFHLRISNTEPTDIGTYYCAAHDCSQVLFGGGSTLLLRGKKHLS
Aca_scaf_8	nitr4		97427	97466	Forward	SP	ATGATCCGGCTCTGTCTCCCGCTGTGTCTCCTCAGGACCA	MIRLCLPLCLLRT
Aca_scaf_8	nitr4		98268	98618	Forward	ncI	GTGTGATTCTGGCAGATGCCATTACTCAGCCCGGTTTCTTGCTCAGAGCTCGACTCGGAGACTCAGTCTCTCTGCAGTGCTTCATACATCAGCAAAGCCTCAAACAACTGTTCTGGTACAAGCAGGTCGTTGGAGAGGCTCCCAAGTGCATGTTTTCATCTTATGGTCAGTCTGGACAGCTGACAAGACACGGGGAATTTAACCATTCACGATTCTCAGTGCAGAGAACAGGCAGAGCTTTCCATCTCCGTATCTCCAATACTGAGCCCACAGATATCGGCACATATTACTGTGCAACACTTGACTACAGCCAGGTTGTCTTTGGAGGGGGAAGCACGCTCCTCCTCAGAG	VILADAITQPGFLLRARLGDSVSLQCFIHQQSLKQLFWYKQVVGEAPKCMFSSYGQSGQLTRHGEFNHSRFSVQRTGRAFHLRISNTEPTDIGTYYCATLDYSQVVFGGGSTLLLR
Aca_scaf_8	nitr4		100189	100311	Forward	TM	AGCGTACTCATCCCAGCTCTTGTCCTTATATTATCGTTTCTTTGGTTGTGGCGAACACTGTATTTGTGATATCGACTGTTGTCTTTATCTGCCTGTGGAAGAACAACAGGAGGCTTGCAAGAG	RTHPSSCPYIIVSLVVANTVFVISTVVFICLWKNNRRLAR
Aca_scaf_8	nitr4		101797	102147	Forward	cyto	GAAAGATGTTTCTTACCTCTGAGGAGGAGTGTGCTTCCCCCTCCAAAGAGAACCTGGCTGTAGTCGAGTGTTGCAAAGTAATATGTGTCGATATCTGTGGGCTCAGTATTGGAGATACGGAGATGGAAAGCGTTGCCTGTTCTCTGCACTGAGAAGCGTGAATGGTTAAATTCCCCGTGTCTTGTCAGCTGTCCAGACTGATCATAAAATGAAAACATGCACTTGGGAGCCTCTCCAACGACCTGCTTGTACTAGAACAGTTGTTTGAGGCTTTGCTGATGTATGAAGCACTGCAGAGAGACTGAGTCTCCGAGCTGAGCTCTGAGCAAGAAACCGGGCTGAGTAATGGCATCTGCCAGAATCACAC	KMFLTSEEECASPSKENLAVVECCKVICVDICGLSIGDTEMESVACSLH
Aca_scaf_8	nitr5		104396	104729	Forward	ncI	ATACTGACTCGAGGTTTATTCAGCCTCCTCTGTTTCAGTCTCTCCAGTCAGGACTCAACTCTGACCTGCAGTGTATGATGGAAAGTAGGAATCTCAGGGCAGACCACCGTGTCCACTGGTTTATTAAACTCTCAGGACAGCCCTCCTCAAAAACACCTTTCACAGCCGGCAGCATGATTCAGAGCAGCTCTGAGGACGACCTTCCTGCACAGGGCTGTGTCTATAACCTTTCCAAGAGGAACCTCAGCTGCTCTGATGCTGAGTCTGTCTACTGCGCTGTGGCCACATGTGGGGAGATTCTGTTTGGCAAAAGGACAGAGCAGGAGGTAACAGG	TDSRFIQPPLFQSLQSGLNSDLQCMMESRNLRADHRVHWFIKLSGQPSSKTPFTAGSMIQSSSEDDLPAQGCVYNLSKRNLSCSDAESVYCAVATCGEILFGKRTEQEVT
Aca_scaf_8	nitr6p		106805	107068	Forward	ncI_P	GACTCGAGGTTTGTTCAGCCTCCTCTGTTTCAGTCTCTCTAGTCAAGACTCAACTCTGACCTGCAGTGTATGATGGAAAGTAGGAATCTCAGTGCAGACCACCGTGTCCACTGGTTTATTAAACTCTCAGGACAGCCCTCCTCAGAAACACCTTTCACAGCCGGCAGCGTGATTCAGAGCAGCTCTGAGGACGGCCTTCCTGCACAGGGCTGTGTCTATAACCTTTCCAAGAGGAACCTCAGCTGCTCTGATGCTGAGACTGTC	DSRFVQPPLFQSL-SRLNSDLQCMMESRNLSADHRVHWFIKLSGQPSSETPFTAGSVIQSSSEDGLPAQGCVYNLSKRNLSCSDAETV
Aca_scaf_8	nitr7		109377	109505	Reverse	TM	CAGCACAGCACTGAAACTGCACTGACCGCTGGCGTCGGCACAACAGCACAGCAATTATGACCATGAGTGCAGCGTTCAGCGCCCCCAGCCCCACCACCACAGGGACATGGCTCACACCAACACCACGGC	RGVGVSHVPVVVGLGALNAALMVIIAVLLCRRQRSVQFQCCA
Aca_scaf_8	nitr7		109903	110236	Reverse	ncI	CTGTTACCTCCTGCTCTGTCCCTTTGCCAAACAGGATCTCCCCAAATGCGGCCACAGCGCAGTAGACAGACTCAGCATCAGAGCAGCCGAGGTTCCTCTTGGAAAGGTTATAGACACTGCCCTGTGCATGAAGGCCGTCCTCAGAGCTGCTCTGAATCACGCTGCCGGCTGTGAAAGGTGTTTCTGAGGACGGCTGTCCTGAGAGTTTAATAAACCAGTGGACACGGTGGTCTGCACTGAGATTTCTACTGTCTATCATACACTGCAGGTCAGAGTTGAGTGCTGACAGGATAGACTGAAACAGAGGAGGCTGAACAAACCTCGAGTCAGTAT	TDSRFVQPPLFQSILSALNSDLQCMIDSRNLSADHRVHWFIKLSGQPSSETPFTAGSVIQSSSEDGLHAQGSVYNLSKRNLGCSDAESVYCAVAAFGEILFGKGTEQEVT
Aca_scaf_8	nitr8		111699	111972	Reverse	ncI	cagtagacAGACTCAGCATCAGAGCAGCCGAGGTTCCTCTTGGAAAGGTTATAGGCACAGCCCTGTGCAGGAAGGCCGTCCTCAGAGCTGCTCTGAATCATGCTGCCGGCTGTGAAAGGTGTTTCTGAGGACGGCTGTCCTGAGAGTTTAATAAACCAGTGGACACGGTGGTCTGCACTGAGATTTCTACTGTCTATCATACACTGCAGGTCAGAGTTGAGTCCTGACAGGATAGACTGAAACAGAGGAGGCTGAACAAACCTCGAGTCAGTAT	TDSRFVQPPLFQSILSGLNSDLQCMIDSRNLSADHRVHWFIKLSGQPSSETPFTAGSMIQSSSEDGLPAQGCAYNLSKRNLGCSDAESVY
Aca_scaf_8	nitr9p	similar to nitr23	139265	139307	Forward	SP	ATGATCAGACTCTGTCTGACGCTCCTGCTTTTCTGCCAAGTGT	MIRLCLTLLLFCQV
Aca_scaf_8	nitr9p	similar to nitr23	139654	140007	Forward	V with internal STOP	ACTTGGTTCAGACTGAAGACGTTGTCCAGCCCAGACTCTTCACAGCAGCGCAGCTTGGAGACTCTGTGACTCTGGAGTGCTTCATATCGACTGAGAGAATTAACTACCTGTCTTGGTTCAAGCAAACCGTTGGACAGAGACCTCGAGGAATTGTAACTTCTTATAGTTATCTAGAAGGCTTCACATTTTACAACGAGTTCCGCAATAACCCCCGCTTCACGGTAAAAAAGGATTAAGGACTCTTTCACCTCAATATTTCCAGAGCCAAGCAGTCAGACGCAGCCGCGTATTACTGTGTAACGATTTACCAAAACAGTGTGCAGTTTGGAAATGGAACCGTTCTGATGCTGAAGG	LVQTEDVVQPRLFTAAQLGDSVTLECFISTERINYLSWFKQTVGQRPRGIVTSYSYLEGFTFYNEFRNNPRFTVKKD-GLFHLNISRAKQSDAAAYYCVTIYQNSVQFGNGTVLMLK
Aca_scaf_8	nitr9p		140918	141249	Forward	I	GCTCTCAATCCAACAGAACCATTGTGCAGCAACCAGCGTCTTTCTCCGTCCAGCCAGGAGACAGTGTGACTCTGCAGTGCACAATACACACTGAGACCTGTGCAGGAGAGCACAGTGTTCATTGGTTCAGGCATGGCTCAGGAGAAGCCCTTCCAGGACTCATTTACACCCATGGGAACAGGAGTGATCCGTGTGAGAGCAGCTCTGAGCCTGGGCTTCCTGCACAGGGCTGTTTCTATGAGCTCCCCAAGAGGAACCTCCGCTCCTCTGACGCTGGGACTTACTACTGTGCTGTGGCCACATGTGGGCAGATCCTGTTTGGCAACGGGACACGGCTGGACATTGCAGG	SQSNRTIVQQPASFSVQPGDSVTLQCTIHTETCAGEHSVHWFRHGSGEALPGLIYTHGNRSDPCESSSEPGLPAQGCFYELPKRNLRSSDAGTYYCAVATCGQILFGNGTRLDIA
Aca_scaf_8	nitr10p		146446	146637	Forward	half of an I pseudo	GGAGAAGCCCTTCCAGGACTCATTTACACCCATGGGAACAGGAGTGATCCGTGTGAGAGTAGCTCTGAGCCTGGGCTTCCTGCACAGGACTGTGTCTATGAGCTCCCCAAGAGGAACCTCCGCTCCTCTGACGCTGGGACTTACTACTGTGCTGTGGCCACATGTGGGCAGATCCTGTTTGGCAACGGGACA	GEALPGLIYTHGNRSDPCESSSEPGLPAQDCVYELPKRNLRSSDAGTYYCAVATCGQILFGNGT
Aca_scaf_8	nitr10p		146777	146881	Forward	TM	GTCAAGCCAGCCTCAACCCCCTTGTCCTGGCCTTGGGGGCGTCAAACGCTGTGTGTGTGCTGGTGATCGCTGTCCTCGTCTGCACCAGGAACGCGCGCTGCGCAG	QASLNPLVLALGASNAVCVLVIAVLVCTRNARCA
Aca_scaf_8	nitr10p		147185	147234	Forward	cyto	GAGATCCACAGTCCTCTCCTGATGCAGTAAAGACCCACACCAGTCACCAG	DPQSSPDAVKTHTSHQ
Aca_scaf_8	nitr11p		148741	148979	Reverse	partial I	AACACAGCCCTGTGCAGGAAGCCCAGGCTCAGAGCTGCTCTCACACGGATCTCTCCTGTTCCCATGGGTGTAAATGAGTCCTGGAAGGGCTTCTCCTGAGCCATGCCTGAACCAATGAACACTGTGCTCTCCTGCACAGGTCTCAGTGTGTATTGTACACTGCAGAGTCACACTGTCTCCTGGCTGGACGGGGACAGATGCCGGCTGCTGCTCCACTCTCCTGCTGATGGACCCTGAGC	SGSISRRVEQQPASVPVQPGDSVTLQCTIHTETCAGEHSVHWFRHGSGEALPGLIYTHGNRRDPCESSSEPGLPAQGCV
Aca_scaf_8	nitr12		150667	151051	Reverse	V	CTTTCAGTCGTATTGAAGTTCCAGTACCGAATCTCACTGTTGTGTCCCTGATTGCTCCACAGTAGTATCTGGCAACGTCTGATGCTTCAATGTTGGAAATCTTGAGATTAAAACAATCACTTCTTCTATCTATTGCACAGTGCTTGTTGTCAAAGCCTCCAAGAAATGAAGCTGCATTATTTTTAAATGAAACTATGGACTTTGGAGGTTCTCCAGATGGTTGCTTGATCCAGACCAAGACATTGCTTGCATAACGCTCAGGAACGCTGCAGCTCAGGGTAACTGAACCTCCGAGCTCCACTGTCACAGAGGAAGGGGACTGAGCAAACATCTGACAGAGAAGCAGACCTGGAAAACACAGGGAGTCGGGCAGGGAGGACGACAT	MSSSLPDSLCFPGLLLCQMFAQSPSSVTVELGGSVTLSCSVPERYASNVLVWIKQPSGEPPKSIVSFKNNAASFLGGFDNKHCAIDRRSDCFNLKISNIEASDVARYYCGAIRDTTVRFGTGTSIRLK
Aca_scaf_8	nitr12		151360	151402	Reverse	SP	CTGCTTTAGAGCAAAATGAAAGGAGAAATAAGATTATGTTCAT	MNIILFLLSFCSKA
Aca_scaf_8	nitr13		166887	167225	Forward	V	CCAGCTGTGATTGTCCAGCAGAGTCTCCTGGTGACCTCCAGCCCTGGACACTCCGTGACCCTGAGCTGCTCAGTATCTGAGAGCAGTTCTAGCTACTTCTCCTGGTTCAGACAGGTCCTTGGACAGCCTCCAAAGTGCATACTAACCCTGTATGTGCACTCACCTGTGCCGACACTGTACGTAGAATTCACAAATGAAACCCGCTTTAAAGTGCAGAAAGAAGGGGAGAGTTTCAACCTCACTATTTCAGACTTAAAAACCTCAGACATGGGGAGATATTACTGTGGAGTCCGCAAGTTTGACTTCCTGATATTTGGAAATGGGACATCTTTATTGATT	PAVIVQQSLLVTSSPGHSVTLSCSVSESSSSYFSWFRQVLGQPPKCILTLYVHSPVPTLYVEFTNETRFKVQKEGESFNLTISDLKTSDMGRYYCGVRKFDFLIFGNGTSLLI
Aca_scaf_8	nitr14		169385	169522	Reverse	TM(+)?	TCAGCGCTCAGGTCCTCTGCAGTAGATCACAGCCAGCAGCAGCAGCAGCAGCCGTCCTCACCATGGAGAGCCACGCCAGCACACTCAGCTGGGCGGCACAGGGCCGCTCAAGTGGCTCCAGTGTCTCCGCCTGGTCAC	DQAETLEPLERPCAAQLSVLAWLSMVRTAAAAAAGCDLLQRT
Aca_scaf_8	nitr14		170892	171214	Reverse	I	CCTGCAATGTCCAGCCGTGTCCCGTTGCCAAACAGGATCTGCCCACATGTGGCCACAGCACAGTAGTAAGTCCCAGCGTCAGAGGAGCGGAGGTTCCTCTTGGGGAGCTCATAGACACAGCCCTGTGCAGGAAGCCCAGGCTCAGAGCTGCTCTCACACGGATCACTCCTGTTCCCATGGGTGTAAATGAGTCCTGGAAGGGCTTCTCCTGAGCCATGCCTGAACCAATGTGTATTGTACACTGCAGAGTCACACTGTCTCCTGACTGGACGGGGACAGACGCCGGCTGCTGCTCCACTCTCCTGCTGACGGACCCTGAGCCT	RLRVRQQESGAAAGVCPRPVRRQCDSAVYNTHWFRHGSGEALPGLIYTHGNRSDPCESSSEPGLPAQGCVYELPKRNLRSSDAGTYYCAVATCGQILFGNGTRLDIA
Aca_scaf_8	nitr15		217556	217909	Forward	I	AGGCTCCGAGTCCACCAGCAGGAGAGTGGAGCAGCAGCCGGCGTCTGTCCCTGTCCAGCCAGGAGACAGTGTGACTCTGCAGTGTACAATACACACTGAGACCTGTGCAGGAGAGCACAGTGTTCATTGGTTCAGGCATGGCTCAGGAGAAGCCCTTCCAGGACTCATTTACACCCATGGGAACAGGAGTGATCCGTGTGAGAGTAGCTCTGAGCCTGGGCTTCCTGCACAGGGCTGTGTCTATGAGCTCCCCAAGAGGAACCTCCGCTCCTCTGACGCTGGGACTTACTACTGTGCTGTGGCCACATGTGGGCAGATCCTGTTTGGCAATGGGACACGGCTGGACATTGCAGG	GSESTSRRVEQQPASVPVQPGDSVTLQCTIHTETCAGEHSVHWFRHGSGEALPGLIYTHGNRSDPCESSSEPGLPAQGCVYELPKRNLRSSDAGTYYCAVATCGQILFGNGTRLDIA
Aca_scaf_8	nitr16	corresponds to transcript 6505_c0_g1_i12	237928	237970	Forward	SP	ATGATCAGACTCTGTGTGACGCTCCTGCTTTTCTGCAAAGTGT	MIRLCVTLLLFCKV
Aca_scaf_8	nitr16	corresponds to transcript 6505_c0_g1_i12	238235	238573	Forward	V	ATGTGAATGAGGGCACCGTCAGGTCCACTGTGCTCAGGACAGCCCAGCTGGGAGACTCGGTGACTCTGCTGTGTGACTTACAGGGGTCTTACTTGATCTGGTTCAAGCAGACCACTGCTCAGACACCCCGGAGCATAGCAACATCATACAACTACTTACCAGAGATCACATTGTTTAACGAGTTCAAGACTGACGCCCGCTTCACTGTGAAGAGGGACGAAGAAGGTTTTAACCTCACTATCGCCAGAACAGAGCCATCGGATGAAGCAACGTACTTCTGTGGAATATTGAGAACTAACCATGTGCATTTCGGCAACGGAACCTATTTAACGCTAAAGG	VNEGTVRSTVLRTAQLGDSVTLLCDLQGSYLIWFKQTTAQTPRSIATSYNYLPEITLFNEFKTDARFTVKRDEEGFNLTIARTEPSDEATYFCGILRTNHVHFGNGTYLTLK
Aca_scaf_8	nitr16	corresponds to transcript 6505_c0_g1_i12	240929	241286	Forward	I	TCTCAGGCTCCAAGTCCGTCAGCAGGAGAGTGGAGCAGCAGCCGGCGTCTGTCCCTGTCCAGTCAGGAGACAGTGTGACTCTGCAGTGTACAATATACACTGAGCCATGTGCAGGAGAGCACAGTGTTCATTGGTTCAGGCATGGCTCAGGAGAAGCCCTTCCAGGACTCATTTACACCCATGGGAACAGGAGTGATCCGTGTGAGAGCAGCTCTGAGCCTGGGCTTCCTGCACAGGGCTGTGTCTATGAGCTCCCCAAGAGGAACCTCTGCTCCTCTGACGCTGGGACTTACTACTGTGCTGTGGCCACATGTGGGCAGATCCTGTTTGGCAACGGGACACGGATGGACATTGCAGG	SGSKSVSRRVEQQPASVPVQSGDSVTLQCTIYTEPCAGEHSVHWFRHGSGEALPGLIYTHGNRSDPCESSSEPGLPAQGCVYELPKRNLCSSDAGTYYCAVATCGQILFGNGTRMDIA
Aca_scaf_8	nitr17	corresponds to transcript 6505_c0_g1_i9	252014	252056	Forward	SP	ATGATCACACTGCGGCTGACTCTGGCCATCCTCTGGACAAACT	MITLRLTLAILWTN
Aca_scaf_8	nitr17	corresponds to transcript 6505_c0_g1_i9	252358	252702	Forward	V	ATGTGTTCCCAGAGGTGGTCGTCTCTCAGCCCCGGCTCTCGGTGTCAGCGCGGCTTGGAGACCCCGTCACTCTGCAGTGCTACACAGGGGTAGAGATGGTGAAGACCTGGATGTGGCTGAAACACACCATTGGACAGGCACCTAGAACCGTCATCACAACATATTATGACAAAATTGAGTTATACGGAGACTTTAACAATACACGTGTGATTGCGAAAAAGGACAACGGGAACTTTACAGTTACTTTTTCACACACAAAATCCTTGGACGTCGCAACATATTACTGCGGAATACAACTGTATAGTCTGTATCATTATGGGAACGGCACCTTTGTGATGCTGAAGG	VFPEVVVSQPRLSVSARLGDPVTLQCYTGVEMVKTWMWLKHTIGQAPRTVITTYYDKIELYGDFNNTRVIAKKDNGNFTVTFSHTKSLDVATYYCGIQLYSLYHYGNGTFVMLK
Aca_scaf_8	nitr18		254594	254947	Reverse	I	CCTGCAATATCCAGCCGTGTCCCGTTGCCAAACAGGATCTGCCCACATGTGGACACAGCACAGTAGTAAGTCCCAGCGTCAGAGGAGCGGAGGTTCCTCTTGGGGATCTCATAGACACAGCCCTGTGCAGGAAGCCCAGGCTCAGAGCTGCTCTCACACGGATCACTCCTGTTCCCATGGGTGTAAATGAGTCCTGGAAGGGCTTCTCCTGAGCCATGCCTGAACCAATGAACACTGTGCTCTCCTGCACAGGTCTCAGTGTGTATTGTACACTGCAGAGTCACACTGTCACCTGGCTGGACGAAGACAGACGCCGGCTGCTGCTCCACTGTCCCTGCAATATCCAGCCGTGTCCCGTTGCCAAACAGGATCTGCCCACATGTGGACACAGCACAGTAG…	GSESVNRTVEQQPASVFVQPGDSVTLQCTIHTETCAGEHSVHWFRHGSGEALPGLIYTHGNRSDPCESSSEPGLPAQGCVYEIPKRNLRSSDAGTYYCAVSTCGQILFGNGTRLDIA
Aca_scaf_8	nitr19	corresponds to transcript 6505_c13_g1_i1	271850	272191	Reverse	V	CAATAATCACCAGGAAGGTTCCTTTTCCAAAGTCAATGCTGTTATAGGCAATTATTCCACAGAAATATGCCGCAGCATCTGAAGATTCAGTTCTTGAGAAAGTTAAGTTAAAGCTGGTCTTGTCCTTCTGTACAGTAAGTCGATTATCATCTTTAAATCTTCCATGAAACTTGTCTGTTTCGTAATATGAGGTTACTATGCTGCTCGGCGCCTCTCCAACGGACTGCTTGAGCCAAGCCCTGGTTCCTCTGTCAGATGTAGCAACACACTCGAGAGTGACAGGGTCTCCGAGCCGCACAGACACTGACAGATGAGGCTGAGACAGAAGTGTGGAATTCACAC	VNSTLLSQPHLSVSVRLGDPVTLECVATSDRGTRAWLKQSVGEAPSSIVTSYYETDKFHGRFKDDNRLTVQKDKTSFNLTFSRTESSDAAAYFCGIIAYNSIDFGKGTFLVII
Aca_scaf_8	nitr19	corresponds to transcript 6505_c13_g1_i1	272340	272382	Reverse	SP	AGTACATCCAGAGAACAGCCAGAGTGAGTCCAGGCGTAATCAT	MITPGLTLAVLWMY
Aca_scaf_8	nitr20	corresponds to transcript 6505_c28_g1_i1	279130	279510	Forward	V	CTTTTCCCAGCCATGATGGTTTTGTTTCAGATATGACCCAAACAGCAGCCACCACTCTGCCCTTTTTCTTCAAGACAGTGCAGCGTGGAGACAGTGTGACTCTGGGGTGCTTATTAGCTACAGACCGAATATCTTACAAGGCATGGTTCAAGCAGTCCACTGGATTCATACCTCAAGTCATCGCGTACTCTGACATGTACTTAGAAAAAGCCACATTCCACAATGAATTTAAAGATGATCCACGCTTTGCAGTGAAGGCGGACAACCATTTTCAGCTCACTATTTCAGGAGCAGAGCCATCTGATTCAGCTGCATATTACTGTGGATCTTTATACCTAAAGAAATGGCAGTTTGGAAATGGGACCTTTGTGATGGTTCGGG	FPSHDGFVSDMTQTAATTLPFFFKTVQRGDSVTLGCLLATDRISYKAWFKQSTGFIPQVIAYSDMYLEKATFHNEFKDDPRFAVKADNHFQLTISGAEPSDSAAYYCGSLYLKKWQFGNGTFVMVR
Aca_scaf_8	nitr20		280388	280754	Forward	I	CTGTTACTTCAGAATCCGAGTCAGTGATCAGGAGAGTGGAGCAGCGGCCGGCGTCTGTCCTCGTCCAGCCAGGAGACAGTGTGACTCTGCAGTGTACAATACACACTGAGACCTGTGCAGGAGAGCACAGTGTTCATTGGTTCAGGCATGGCTCAGGAGAAGCCCTTCCAGGACTCATTTACACCCATGGGAACAGGAGTGATCTGTGTGAGAGCAGCTCTGAGCCTGGGCTTCCTGCACAGAGCTGTGTGTATGAGCTCCCCAAGAGGAACCTCCGCTCCTCTGACGCTGGGACTTACTACTGTGCTGTGGCCACATGTGGGCAGATCCTGTTTGGCAACGGGACACGGCTGGACATTGCAGGTAA	VTSESESVIRRVEQRPASVLVQPGDSVTLQCTIHTETCAGEHSVHWFRHGSGEALPGLIYTHGNRSDLCESSSEPGLPAQSCVYELPKRNLRSSDAGTYYCAVATCGQILFGNGTRLDIAG
Aca_scaf_8	nitr20		281117	281245	Forward	TM	GAGATGAGTCTAAAGGGATATTTACTCTTGCAGTTCTGGCTTTGGTGACACTGAACTTTATATCTGTGATTGTGATTTCTGTTCTTGTGTGTAAATTGCACCAACACACAAAGTGTGAATATGGTGCAG	DESKGIFTLAVLALVTLNFISVIVISVLVCKLHQHTKCEYGA
Aca_scaf_8	nitr21	corresponds to transcript 6505_c0_g1_i4	294591	294947	Reverse	I	TTACCTGCAAACTCCAGCCGTGTCCCGTTGCCAAACAGGATCTGCCCACATGTGGCCACAGCACAGTAGTAAGTCCCAGCGTCAGAGGAGCGGAGGTTCCTCTTGGGGAGCTCATAGACACAGCCCTGTGCAGGAAGCCCAGGCTCAGAGCTGCTCTCACACGGATCACTCCTGTTCCCATGGGTGTAAATGAGTCCTGGAAGGGCTTCTCCTGAGCCATGCCTGAACCAATGAACACTGTGCTCTCCTGCACAGGTCTCAGTGTGTATTGTACACTGCAGAGTCACACTGTCTCCTGGCTGGACGGGGACAGACGCCGGCTGCTGCTCCACTCTCCTGCTGACGGACCCTGAGATT	ISGSVSRRVEQQPASVPVQPGDSVTLQCTIHTETCAGEHSVHWFRHGSGEALPGLIYTHGNRSDPCESSSEPGLPAQGCVYELPKRNLRSSDAGTYYCAVATCGQILFGNGTRLEFAG
Aca_scaf_8	nitr21	corresponds to transcript 6505_c0_g1_i4	296247	296600	Reverse	V	CTTTAACCATGAGAAATGTCCCGTTTCCAAACTGCATGTGGTTTAAGAACATGACTCCGCAGTAATACGTTGCTGTGTCTGACAGCTCTGTTCTTGAAATATTAAGGTGAAAACTGTCTCTCTCCCTTTGCACTGTGAAGCGAGGATTATGTTTAAACTCCTCATAAAAAGTGGTTTCTTGCAGGTAATTATAAGCAGTTGCCATGCACTGAGGTCTCTGTCCGATGGTTTGCTTGAACCAAACCGTGTACGTGCTTTTCTGACTCGGTAAGAAGCACTCCAGAGTCACAGAGTCTCCGAGCTGCGCTGCTGTGTAGAGTCTGGGCTGGACAACGTTTTCAGTCTGAGCCAAGT	LAQTENVVQPRLYTAAQLGDSVTLECFLPSQKSTYTVWFKQTIGQRPQCMATAYNYLQETTFYEEFKHNPRFTVQRERDSFHLNISRTELSDTATYYCGVMFLNHMQFGNGTFLMVK
Aca_scaf_8	nitr21	corresponds to transcript 6505_c0_g1_i4	296803	296845	Reverse	SP	ATACTTGGCAGAAAAGCAGGAGCGTCACACAGAGTCTGATCAT	MIRLCVTLLLFCQV
Aca_scaf_8	nitr22	corresponds to transcript 6505_c17_g1_i1	303290	303643	Reverse	V	CCGTCACCAGGAGAAAGGTTCCACTTCCAAAGTGCACAACATTTATGTAAGATTTTCCACAGTAATATGTCGCTGTATCTGACGTCTCTGTCCTTGAAATAGTGAGGTTAAAGTGTGTGTCTTCTTTATGCACCTTGAAGCGGGGATTGTCTTTAAACTCGTCCAAAAACATAGCATCCGATAGACGAGCATAAATTACTGCAATGGGATGAGGTCTCTGTCCAATGCTCTGCTTGAACCAAGACACATAAGAAAATGTTTCTGAGTTAATGTAACACTCCAGAGTCACAAGGTCTCCGGGCTGCGCTGCTGCAAACAGACTGGGCTGGACAACGTCTTCAGTCTGAACCGAGT	SVQTEDVVQPSLFAAAQPGDLVTLECYINSETFSYVSWFKQSIGQRPHPIAVIYARLSDAMFLDEFKDNPRFKVHKEDTHFNLTISRTETSDTATYYCGKSYINVVHFGSGTFLLVT
Aca_scaf_8	nitr23	corresponds to transcript 6505_c0_g1_i8	305043	305396	Reverse	V	CCTTCAGCATCAGAACGGTTCCATTTCCAAACTGCACACTGTTTTGGTAAATCGTTACACAGTAATACGTGGCTGCGTCTGACTGCTCGGCTCTGGAAATATTGAGGTGAAAGAGTCCTTTGTCCTTTTGTACTGTGAAGCGGGGGTTATTGCGGAACTCATCGTAAAATGTGAAGTCTTCTAGATAGCTATAAGAAGTTACAATTCCTCGAGGTCTCTGTCCAACGGTTTGCTTGATCCAAGACAGGTAGTTAATTCTCTCAGTCGATATGAAGCACTCCAGAGTCACAGAGTCTCCGAGCTGCGCTGCTGTGAAGAGTCTGGGCTGGACAACGTCTTCAGTCTGAACCAAGT	LVQTEDVVQPRLFTAAQLGDSVTLECFISTERINYLSWIKQTVGQRPRGIVTSYSYLEDFTFYDEFRNNPRFTVQKDKGLFHLNISRAEQSDAATYYCVTIYQNSVQFGNGTVLMLK
Aca_scaf_8	nitr23	corresponds to transcript 6505_c0_g1_i8	305726	305768	Reverse	SP	ACACTTTGCAGAATAGCAGGAGCATCACACAGAGTCTGATCAT	MIRLCVMLLLFCKV
Aca-scaf_8	nitr24	corresponds to transcript 6505_c30_g1_i1	310084	310459	Forward	V	TTCTTGTCTTGTTCCAGACTCGGTTCAGATGGAAGACGTCATCCAGCCCAGTCTGTTCGCAGCAGCGCAGCCCGGAGACTCTGTGACTCTGGAGTGCTACGTACCCTCGGACAAAGTTTCTTACATGTCTTGGTTCAAGCAGACCATTGGACAGAAGCCTCGTCCCATTGCAGTGTCTTATGCTCATGTATCAGATGCCACGTTTTTGGACGAGTTTAAAGGCAATCCCCGCTTCAAGGTGCATACAGAAGACACACAATATCACCTCACTATTTCAAGGACAGAGCCGTCAGATACAGCGACATATTACTGTGTAACCATGTACACAAACGTCGTGAACTTTGGAAGCGGGACCTTTCTCCTGGTGAAGGGTAAA	SCLVPDSVQMEDVIQPSLFAAAQPGDSVTLECYVPSDKVSYMSWFKQTIGQKPRPIAVSYAHVSDATFLDEFKGNPRFKVHTEDTQYHLTISRTEPSDTATYYCVTMYTNVVNFGSGTFLLVKGK
Aca_scaf_8	nitr24		311308	311664	Forward	I	AGGCTCAGGGTCCGTCAGCAGGAGAGTGGAGCAGCAGCCGGCGTCTGTCCCCGTCCAGCCAGGAGACAGTGTGACTCTGCAGTGTACAATACACACTGAGACCTGTGCAGGAGAGCACAGTGTTCATTGGTTCAGGCATGGCTCAGGAGAAGCCCTTCCAGGACTCATTTACACCCATGGGAACAGGAGTGATCCGTTTGAGAGCAGCTCTGAGCCTGGGCTTCCTGCACAGGGCTGTGTGTATGAGCTCCCCAAGAGGAACCTCCGCTCCTCTGACGCTGGGACTTACTACTGTGCTGTGGCCACATGTGGGCAGATCCTGTTTGGCAACGGGACACGGCTGGAGTTTGCAGGTAA	GSGSVSRRVEQQPASVPVQPGDSVTLQCTIHTETCAGEHSVHWFRHGSGEALPGLIYTHGNRSDPFESSSEPGLPAQGCVYELPKRNLRSSDAGTYYCAVATCGQILFGNGTRLEFAG
Aca_scaf_8	nitr25		332467	332792	Reverse	I	CCTGCAATGTCCAGCCGTGTCCCGTTGCCAAACAGGATCTGCCCACATGTGGCCACAGCACAGTAGTAAGTCCCAGCGTCAGAGGAGCGGAGGTTCCTCTTGGGGAGCTCATAGACACAGCCCTGTGCAGGAAGCCCAGGCTCAGAGCTGCTCTCACACGGATCACTCCTGTTCCCATGGGTGTAAATGAGTCCTGGAAGGGCTTCTCCTGAGCCATGCCTGAACCAATGAACACTGTGCTCTCCTGCACAGGTCTCAGTGTGTATTGTACACTGCAGAGTCACACTGTCTCCTGGCTGGACGGGGACAGACGCTGGCTGCTGCAC	VQQPASVPVQPGDSVTLQCTIHTETCAGEHSVHWFRHGSGEALPGLIYTHGNRSDPCESSSEPGLPAQGCVYELPKRNLRSSDAGTYYCAVATCGQILFGNGTRLDIA
Aca_scaf_8	nitr26		2087355	2087540	Forward	partial I	AAGTCACTGACTCTGCAGTGTACAATACACACTGAGACCTGTGCAGGAGAGCACAGTGTTCATTGGTTCAGGCATGGCTCAGGAGAAGCCCTTCCAGGACTCATTTACACCCATGGGAACAGAAGTGATCCGTGTGAGAGCAGCTCTGAGCCTGGGCTTCCTGCACAGGGCTGTATCTATGAGCTC	KSLTLQCTIHTETCAGEHSVHWFRHGSGEALPGLIYTHGNRSDPCESSSEPGLPAQGCIYEL
Aca_scaf_8	nitr27	AMCP00014119	2094560	2094717	Reverse	cyto	CTGCATCCATCCCGATAGGAGGAGGTCGACAGGACCCTGTGGGACAGTGTGAGCAGAGACCACTGGCCATCCCTTTCACAGATCTCACGAGTTGAGTGGATCTTGGTGAGGGGGCTGAGGCCTGGGTGTCTCCCTCTAATGTACAGGAGGACAAACAA	LFVLLYIRGRHPGLSPLTKIHSTREICERDGQWSLLTLSHRVLSTSSYRDGC
Aca_scaf_8	nitr27	AMCP00014119	2095522	2095595	Reverse	cyto	CTGTGACTCTGTGTCTGTGCCGTGGGCAGGGCTGCAGTGTTGGTCACTGTGAGGAGGACGTCCAGAAGCTGCTT	AASGRPPHSDQHCSPAHGTDTESQ
Aca_scaf_8	nitr27	AMCP00014119	2095863	2096012	Reverse	TM	CTGCTCTGTGTCTCCTGCACAGCAGCGCTGTGACGAGCGTCCCAAACACACAGAGCACTGCAGCCAGAGCCAGGACACTGAGAGAGAGCGCACTGTGGCCCCCGCAGCCACATGGGCTCTCCGCACTGCCTCCTGCCTCACTGCGGTCAC	DRSEAGGSAESPCGCGGHSALSLSVLALAAVLCVFGTLVTALLCRRHRA
Aca_scaf_8	nitr27	AMCP00014119	2097007	2097204	Reverse	ncI?	ACTGATCAATCCAGTTGTTATGGGTTTTTAATCCTGAAAGGGATTCTCCTGATCTGTGCCTGAACCAATCGACACTGTGCTCTGCTTTACAGGTGTAATAATCTATCACACACTGCAAGGTCACATTGTCTCCTGGCTGGACGGGGACAGACACAGGCGGCTGCACTGCTCTCCTGCTGATGGACTCTGGGTCTAGAT	LDPESISRRAVQPPVSVPVQPGDNVTLQCVIDYYTCKAEHSVDWFRHRSGESLSGLKTHNNWIDQ
Aca_scaf_8	nitr27	AMCP00014119, similar to nitr2	2097857	2098207	Reverse	V	CTTTCATTTGTATTACAGTTCCTTGACCAAAACGCACAGATCTGGATTGAGCTGCTGCACAGAAGTATCTGCCAACATCTGACCGTTCAGTGCTGGATATTTTAAGGTCAAAGTCATCACCGCTTCTTTCTATTGCAAAGCGACTGCTGTTCTTAAACTCATCCTGTAGTGAATCCGCATTGTTTTCCCATGATCCTATGGGTCTCGGAGGATTACCCGGTTCTTGCTTGATCCAGGTCAGGGTGCTGACTGAAGCTTCTCTGCGAATATAGCAACTTAATCTGACTGATCCTCCCCGATCAACAGTCACTGAGGGTGGGGTCTGTATGTAGAACTGAGAGAGAACCAGAC	LVLSQFYIQTPPSVTVDRGGSVRLSCYIRREASVSTLTWIKQEPGNPPRPIGSWENNADSLQDEFKNSSRFAIERSGDDFDLKISSTERSDVGRYFCAAAQSRSVRFGQGTVIQMK
Aca_scaf_8	nitr28	see transcript LOC100695950.2.2, similar to transcript 4857_c0_g1_i2	2126869	2127175	Forward	V(truncated)	ACAGTGGAGCTCGGAGGTTCAGTTACCCTGAGCTGCAACGTCTCCAAGAGTAATTCAGCTGATGTCTTGGTCTGGAACAAGCAAGCATTGGGGAAACTCTCAACATCTATAGCATCGTTTCAAAATAATGAGGCTTCATTTCATTTTGAGTTTTACAACAACAAGCACTTTGCAATAGATAGAAGAGGTGATTCTTTTAATCTCAACATTTCCAACATTGAAGCATCAGACGCTGCCAGATACTACTGTGGAGCAATCAGGGAAACATCAGTGAGATTCGGATCTGGAACTTCAATACGACTGAAAG	TVELGGSVTLSCNVSKSNSADVLVWNKQALGKLSTSIASFQNNEASFHFEFYNNKHFAIDRRGDSFNLNISNIEASDAARYYCGAIRETSVRFGSGTSIRLK
Aca_scaf_8	nitr28	see transcript LOC100695950.2.2, similar to transcript 4857_c0_g1_i2	2128162	2128512	Forward	I	CTCAGGGTCCGTCAGCAGGAGAGTGGAGCAGCAGCCGGCGTCTGTCCCCGTCCAGCCAGGAGACAGTGTGACTCTGCAGTGTACAATACACACTGAGACCTGTGCAGGAGAGCACAGTGTTCATTGGTTCAGGCATGGCTCAGGAGAAGCCCTTCCAGGACTCATTTACACCCATGGGAACAGGAGTGATCCGTGTGAGAGCAGCTCTGAGCCTGGGCTTCCTGCACAGGGCTGTGTCTATGAGCTCCCCAAGAGGAACCTCCGCTCCTCTGACGCTGGGACTTACTACTGTGCTGTGGCCACATGTGGGCAGATCCTGTTTGGCAACGGGGCACGGCTGCACATTGCAGG	SGSVSRRVEQQPASVPVQPGDSVTLQCTIHTETCAGEHSVHWFRHGSGEALPGLIYTHGNRSDPCESSSEPGLPAQGCVYELPKRNLRSSDAGTYYCAVATCGQILFGNGARLHIA
Aca_scaf_8	nitr28	see transcript LOC100695950.2.2, similar to transcript 4857_c0_g1_i2	2129717	2129997	Forward	TM	GTGACCGCAGTGAGGCAGGAGGCAGTGCGGAGGGCCCGTGTGGCTGCGGGGGCCACAGTGCGCTCTCTCTCAGTGTCCTGGCTCTGGCTGCAGTGCTCTGTGTGTTTGGGACGCTCGTCACAGCGCTGCTGTGCAGGAGACACAGAGCAGGGACGGGCCCCCAGGGTGCTGGTAGGCTGCATTACACTGCACTGCATATGACTGTGCTCAGAGTGTGCTCTATTACTGTTTCAATAACCAACAAGTGGGACGTACATGAACTGCAATATAATTCAACTTTA	DRSEAGGSAEGPCGCGGHSALSLSVLALAAVLCVFGTLVTALLCRRHRAGTGPQGAGRLHYTALHMTVLRVCSITVSITNKWDVHELQYNSTL
Aca_scaf_1322	nitr29		465	818	Reverse	I	CCTGCAATGTCCAGCCGTGTCCCGTTGCCAAACAGGATCTGCCCACATGTGGCCACAGCACAGTAGTAAGTCCCAGCGTCAGAGGAGCAGAGGTTCCTCTTGGGGAGCTCATAGACACAGCCCTGTGCAGGAAGCCCAGGCTCAGAGCTGCTCTCACACGGATCACTCCTGTTCCCATGGGTGTAAATGAGTCCTGGAAGGGCTTCTCCTGAGCCATGCCTGAACCAATGAACACTGTGCTCTCCTGCACAGGTCTCAGTGTGTATTGTACACTGCAGAGTCACACTGTCTCCTGGCTGGACGGGGACAGACGCCGGCTGCTGCTCCACTCTCCTGATCACTGACTTGGAGCCT	GSKSVIRRVEQQPASVPVQPGDSVTLQCTIHTETCAGEHSVHWFRHGSGEALPGLIYTHGNRSDPCESSSEPGLPAQGCVYELPKRNLCSSDAGTYYCAVATCGQILFGNGTRLDIA
Aca_scaf_148	nitr30p		334	685	Reverse	I	CTGCAATGTCCAGCCTTGTCCCGTTGCCAAACAGGATCTGCCCACATGTGGCCACAGCACAGTAGTAAGTCCCAGCATCAGAGGAGCGGAGGTTCCTCTTGGGGAGCTCATAGACACAGCCCTGTGCAGGAAGCCCAGGCTCAGAGCTGCTCTCACACAGATCACTCCTGTTCCCATGGGTGTAAATGAGTCCTGGAAGGGCTTCTCCTGAGCCATGCCTGAACCAATGAACACTGTGCTCTCCTGCACAGGTCTCAGTGTGTATTGTACACTGCAGAGTCACACTGTCTCCTGGCTGGACGGGGACAGACGCTGGCTGCTGCTCCACTCTCCTGATCTCCTGACTCAGAGT	TLSQEIRRVEQQPASVPVQPGDSVTLQCTIHTETCAGEHSVHWFRHGSGEALPGLIYTHGNRSDLCESSSEPGLPAQGCVYELPKRNLRSSDAGTYYCAVATCGQILFGNGTRLDIA
Aca_scaf_148	nitr30p		1245	1584	Reverse	V with frame shift	CCTTTAGGATCAATATGGTTCCCTTCCCAAACCTCATGTAGTTGAAGTAGACGGCTCCGCAGTAGTATGCTGCCACATCTGATGGTTTGGTGCTTAGAATTGTGAGATTAAAACTTATGTTTTTTGTCTGCAAAATCTCCATGCAGTTTGACTTCTTCTGAATTTGAGTAAGAAGATGCTATGTGCACAGGTGCCTGTCCCACACGATGCTTGTACCAGACCAGATGAAAGGTCTTCTCTGTGGAGAAACAGCAGTCCAGAGTGACAGGGTCCCCAGGCTGAGCCATGATGGAGAGACGTGGCTGCGAGACGATCCCTGCAGACATGGTACCTGTAGAGC	STGTMSAGIVSQPRLSIMAQPGDPVTLDCCFSTEKTFHLVWYKHRVGQAPVHIASSYSNSEEVKLHGDFADKKHK /fs/ FNLTILSTKPSDVAAYYCGAVYFNYMRFGKGTILILK
Aca_scaf_148	nitr30p		1834	1980	Reverse	SP	ACACTTTCCAGAAAAGCATGAGTGTTAGGCAACAATTCCTCATCCTCTCCTCGTCTAGGCTGTCAAGGCAGTTTGAATGAAGGAGCTCAGGCTAGCACGGGGTCCTCATTGCTTCGTAGCACAGCAGCAGGCTGTGATAAACAAGCA	MRNCCLTLMLFWKV
Aca_scaf_149	nitr31		3140	3503	Reverse	I	CCTGCAAACTCCAGCCGTGTCCCGTTGCCAAACAGGATCTGCCCACATGTGGCCACAGCACAGTAGTAAGTCCCAGCGTCAGAGGAGCGGAGGTTCCTCTTGGGGAGCTCATAGACACAGCCCTGTGCAGGAAGCCCAGGCTCAGAGCTGCTCTCACACGGATCACTCCTGTTCCCATGGGTGTAAATGAGTCCTGGAAGGGCTTCTCCTGAGCCATGCCTGAACCAATGAACACTGTGCTCTCCTGCACAGGTCTCAGTGTGTATTGTACACTGCAGAGTCACACTGTCTCCTGGCTGGACGGGGACAGACGCCGGCTGCTGCTCCACTCTCCTGCTGACGGACCCTGAGACTGAATCAGTAA	TDSVSGSVSRRVEQQPASVPVQPGDSVTLQCTIHTETCAGEHSVHWFRHGSGEALPGLIYTHGNRSDPCESSSEPGLPAQGCVYELPKRNLRSSDAGTYYCAVATCGQILFGNGTRLEFA
Aca_scaf_657	nitr32		199	551	Forward	I	AGGCTCAGGGTCCTTCAGCAGGAGAGTGGAGCAGCAGCCGGCGTCTGTCCCCATCCAGCCAGGAGACAGTGTGACTCTGCAGTGTACAATACACACTGAGACCTGTGCAGGAGAGCACAGTGTTCATTGGTTCAGGCATGGCTCAGGAGAAGCCCTTCCAGGACTCATTTACACCCATGGGAACAGGAGTGATCCGTGTGAGAGCAGCTCTGAGCCTGGGCTTCCTGCACAGGGCTGTGTCTATGAGCTCCCCAAGAGGAACCTCCGCTCCTCTGACGCTGGGACTTACTACTGTGCTGTGGCCAAATGTGGGCAGATCCTGTTTGGCAACGGGACACGGCTGGACATTGCAG	GSGSFSRRVEQQPASVPIQPGDSVTLQCTIHTETCAGEHSVHWFRHGSGEALPGLIYTHGNRSDPCESSSEPGLPAQGCVYELPKRNLRSSDAGTYYCAVAKCGQILFGNGTRLDIA
Aca_scaf_657	nitr32		1240	1383	Forward	exon	CGGCCGGGCACTGGGGCACAGCTGGGGCAGCCCTGTGCCGCCCAGCTGAGTGTGCTGGCGTAGCTCTCCGTGGCGAGGACGGCAGGGCTGCTGCTCTGTGTGGCCCTGCTGGCTGTGATCAACTGCAGAGGACCTGAGCGCTGA	AGHWGTAGAALCRPAECAGVALRGEDGRAAALCGPAGCDQLQRT-
Aca_scaf_68	nitr33		6603	6948	Forward	I	GCTCCAAGTGGGTGAGCAGGAGTGTGGTGCAGCAGCTGGCGTCTGTCCCTGTCCAGCCAGGAGACAGTGTGACTCTGCAGTGTACAATACACACTGAGACCTGTGCAGGAGAGCACAGTGTTCATTGGTTCAGGCATGGCTCAGGAGAAGCCCTTCCAGGACTCATTTACACCCATGGGAACAGGAGTGATCCGTGTGAGAGCAGCTCTGAGCCTGGGCTTCCTGCACAGGGCTGTGTCTATGAGCTCCCCAAGAGGAACCTCCGCTCCTCTGACGCTGGGACTTACTACTGTGCTGTGGCCACATGTGGGCAGATCCTGTTTGGCAACGGGACAGGAGTTTGCAGGT	SKWVSRSVVQQLASVPVQPGDSVTLQCTIHTETCAGEHSVHWFRHGSGEALPGLIYTHGNRSDPCESSSEPGLPAQGCVYELPKRNLRSSDAGTYYCAVATCGQILFGNGTGVCR
Aca_scaf_85	nitr34		1962	2325	Reverse	I	TCTTTTTTTACCTGCAATGTCCAGCCGTGTCCCGTTGCCAAACAGGATCGGCCCACATGTGGCCACAGCACAGTAGTAAGTCCCAGCGTCAGAGGAGCGGAGGTTCCTCTTGGGGAGCTCATAAACACAGCCCTGTGCAGGAAGCCCAGGCTCAGAGCTGCTCTCACACGGATCACTCCTGTTCCCATGGGTGTAAATGAGTCCTGGAAGGGCTTCTCCTGAGCCATGCCTGAACCAATGAACACTGTGTTCTCCTGCACAGGTCTCAGTGTGTATTGTACACTGCAGAGTCACACTGTCTCCTGGCTGGACGGGGACAGACGCCGGCTGCTGCTCCACTCTCCTGCTGACGGACCCTGAGCCT	GSGSVSRRVEQQPASVPVQPGDSVTLQCTIHTETCAGEHSVHWFRHGSGEALPGLIYTHGNRSDPCESSSEPGLPAQGCVYELPKRNLRSSDAGTYYCAVATCGPILFGNGTRLDIAGKKR
Aca_scaf_85	nitr34		3107	3457	Reverse	V	CTTTCAGTCGTATTGAAGTTCCAGATCCGAATCTCACTGATGTGTCCCTGATTGCTCCACAGTAGTATCTGGCAACGTCTGACGCTTCAATGTTGGAAATCTTGAGATTTAAAGAATCACCTTTTCTATCTATTGTAAAGCTCTTGTTCTTGTTATCGCCACCAAGTAATGGAGACTCATGATTTTTAAATGATACTATGGATGTTGAAGGTCCTCCAGATGGTTGCTTGTTCCAGATCAAGACATTGCTTGAGTAACTCTTGGAAACGCTGCAGCTCAGGGTAACTGAACCTCCGAGCTTCACTGTCACCGAGGAAGGGGACTGAGCAAACAGCTGACAGAGAAGCAGAC	LLLCQLFAQSPSSVTVKLGGSVTLSCSVSKSYSSNVLIWNKQPSGGPSTSIVSFKNHESPLLGGDNKNKSFTIDRKGDSLNLKISNIEASDVARYYCGAIRDTSVRFGSGTSIRLK
Aca_scaf_85	nitr34		3808	3850	Reverse	SP	CTGCTTTAGAGCAAAATGAAAGGAGAAATAAGATTATGTTCAT	MNIILFLLSFCSKA
*protein domains include: SP = signal peptide, V or I = Ig domains, TM = transmembrane domain, TM(+) = transmembrane domain with charged residue, cyto = cytoplasmic tail
