## Supplementary Table S4 for "Holosteans contextualize the role of the teleost genome duplication in promoting the rise of evolutionary novelties in the ray-finned fish innate immune system"

### Sheet: NITR transcripts
Supplementary Table S4: Bowfin NITR Transcripts
Database Source	Database Transcript ID	Notes	Protein Domains*	Nucleotide Sequence	Protein Sequence	V sequence	I sequence	TM	ITIM/itim**	Database Reference
Bowfin "0039"	4380_c1_g1_i1		partialV-I	TGCTTGTTTATCACACCCTGCTGCTGTGCTACGAAGCAATGAGGACCCCGTGCTAGCCTGAGCTCCTTCATTCAAACTCCCTTGACTGCCTAGACGAGGAGAGGATGAGGAATTGTTGCCTAACACTCATGCTTTTCTGGAAAGTGTGCTCTACAGGTGCCATGTCTGCAGGGATCGTCTCGCAGCCACGTCTCTCCATCATGGCTAAGCCTGGGGACCCCGTCACTCTGGACTGCTGTTTCTCCACAGAGAAGACCTTTCATCTGGTCTGGTACAAGCATCGTGTGGGACAGGCACCTGTGCACATAACATCTTCTTACTCAAATTCAGAAGAAGTCAAACTGTATGGAGATTTTGCAGACAAAAAACAGAAGTTTTAATCTAACAATTCTAAGCACC…	MEILQTKNRSFNLTILSTKPSDVAAYYCGAVYFNYMRFGKGTILILKDSESVIRRVEQQPASVPVQPGDSVTLQCTIHTETCAGEHSVHWFRHGSGEALPGLIYTHGNRSDPCESSSEPGLPAQGCVYELPMRNLRSSDAGTYYCAVATCGQILFGNGTQLDIA	MEILQTKNRSFNLTILSTKPSDVAAYYCGAVYFNYMRFGKGTILIL	IRRVEQQPASVPVQPGDSVTLQCTIHTETCAGEHSVHWFRHGSGEALPGLIYTHGNRSDPCESSSEPGLPAQGCVYELPMRNLRSSDAGTYYCAVATCGQILFGNGTQLDI	-		Thompson A, Hawkins M, Parey E, et al (2021) The genome of the bowfin (Amia calva) illuminates the developmental evolution of ray-finned fishes. Nature Genetics (accepted). https://doi.org/10.21203/rs.3.rs-92055/v1
Bowfin "0039"	4857_c0_g1_i1		V-I	GCAAACTCCAGCCGTGTCCCGTTGCCAAACAGGATCTGCCCACATGTGGCCACAGCACAGTAGTAAGTCCCAGCGTCAGAGGAGCGGAGGTTCCTCTTGGGGAGCTCATAGACACAGCCCTGTGCAGGAAGCCCAGGCTCAGAGCTGCTCTCACACGGATCACTCCTGTTCCCATGGGTGTAAATGAGTCCTGGAAGGGCTTCTCCTGAGCCATGCCTGAACCAATGAACACTGTGCTCTCCTGCACAGGTCTCAGTGTGTATTGTACACTGCAGAGTCACACTGTCTCCTGGCTGGACGGGGACAGACGCCGGCTGCTGCTCCACTCTCCTGCTGACGGACCCTGAGCCTTTCAGTCGTATTGAAGTTCCAGATCCGAATCTCACTGTTGTGTCCCTG…	GLLLCQLFAQSPSSVTVELGGSVTLSCSVSKSYSSNVLFWNKQPSGEPSTSIVSFTNNAASFHGGSDNKRCAIDRRGHYFNLKISNIEASDVARYYCGAIRDTTVRFGSGTSIRLKGSGSVSRRVEQQPASVPVQPGDSVTLQCTIHTETCAGEHSVHWFRHGSGEALPGLIYTHGNRSDPCESSSEPGLPAQGCVYELPKRNLRSSDAGTYYCAVATCGQILFGNGTRLEF	CQLFAQSPSSVTVELGGSVTLSCSVSKSYSSNVLFWNKQPSGEPSTSIVSFTNNAASFHGGSDNKRCAIDRRGHYFNLKISNIEASDVARYYCGAIRDTTVRFGSGTSIRL	SRRVEQQPASVPVQPGDSVTLQCTIHTETCAGEHSVHWFRHGSGEALPGLIYTHGNRSDPCESSSEPGLPAQGCVYELPKRNLRSSDAGTYYCAVATCGQILFGNGTRLEF	-		Thompson A, Hawkins M, Parey E, et al (2021) The genome of the bowfin (Amia calva) illuminates the developmental evolution of ray-finned fishes. Nature Genetics (accepted). https://doi.org/10.21203/rs.3.rs-92055/v1
Bowfin "0039"	4857_c0_g1_i2	similar to nitr28	SP-V-I	GCAAACTCCAGCCGTGTCCCGTTGCCAAACAGGATCTGCCCACATGTGGCCACAGCACAGTAGTAAGTCCCAGCGTCAGAGGAGCGGAGGTTCCTCTTGGGGAGCTCATAGACACAGCCCTGTGCAGGAAGCCCAGGCTCAGAGCTGCTCTCACACGGATCACTCCTGTTCCCATGGGTGTAAATGAGTCCTGGAAGGGCTTCTCCTGAGCCATGCCTGAACCAATGAACACTGTGCTCTCCTGCACAGGTCTCAGTGTGTATTGTACACTGCAGAGTCACACTGTCTCCTGGCTGGACGGGGACAGACGCCGGCTGCTGCTCCACTCTCCTGCTGACGGACCCTGAGCCTTTCAGTCGTATTGAAGTTCCAGATCCGAATCTCACTGTTGTGTCCCTG…	MSSSLPDSLCFPGLLLCQLFAQSPSSVTVELGGSVTLSCSVSKSYSSNVLVWIKQPLGKLSISIASFQHNEASFQFEFYNNKRFAIDRRGDYFNLKISNIEASDVARYYCGAIRDTTVRFGSGTSIRLKGSGSVSRRVEQQPASVPVQPGDSVTLQCTIHTETCAGEHSVHWFRHGSGEALPGLIYTHGNRSDPCESSSEPGLPAQGCVYELPKRNLRSSDAGTYYCAVATCGQILFGNGTRLEF	CQLFAQSPSSVTVELGGSVTLSCSVSKSYSSNVLVWIKQPLGKLSISIASFQHNEASFQFEFYNNKRFAIDRRGDYFNLKISNIEASDVARYYCGAIRDTTVRFGSGTSIRL	SRRVEQQPASVPVQPGDSVTLQCTIHTETCAGEHSVHWFRHGSGEALPGLIYTHGNRSDPCESSSEPGLPAQGCVYELPKRNLRSSDAGTYYCAVATCGQILFGNGTRLEF	-		Thompson A, Hawkins M, Parey E, et al (2021) The genome of the bowfin (Amia calva) illuminates the developmental evolution of ray-finned fishes. Nature Genetics (accepted). https://doi.org/10.21203/rs.3.rs-92055/v1
Bowfin "0039"	4857_c0_g1_i4		SP-V-I	GCAAACTCCAGCCGTGTCCCGTTGCCAAACAGGATCTGCCCACATGTGGCCACAGCACAGTAGTAAGTCCCAGCGTCAGAGGAGCGGAGGTTCCTCTTGGGGAGCTCATAGACACAGCCCTGTGCAGGAAGCCCAGGCTCAGAGCTGCTCTCACACGGATCACTCCTGTTCCCATGGGTGTAAATGAGTCCTGGAAGGGCTTCTCCTGAGCCATGCCTGAACCAATGAACACTGTGCTCTCCTGCACAGGTCTCAGTGTGTATTGTACACTGCAGAGTCACACTGTCTCCTGGCTGGACGGGGACAGACGCCGGCTGCTGCTCCACTCTCCTGCTGACGGACCCTGAGCCTTTCAGTCGTATTGAAGTTCCAGATCCGAATCTCACTGTTGTGTCCCTG…	MNIILFLLSFCSKAGLLLCQLFAQSPSSVTVELGGSVTLSCSVSKSYSSNALVWIKQPSGEPSTSIVSFKNNAALFHGGFDNNKRCAIDRSGDSFNLNISNIEASDVARYYCGAIRDTTVRFGSGTSIRLKGSGSVSRRVEQQPASVPVQPGDSVTLQCTIHTETCAGEHSVHWFRHGSGEALPGLIYTHGNRSDPCESSSEPGLPAQGCVYELPKRNLRSSDAGTYYCAVATCGQILFGNGTRLEF	CQLFAQSPSSVTVELGGSVTLSCSVSKSYSSNALVWIKQPSGEPSTSIVSFKNNAALFHGGFDNNKRCAIDRSGDSFNLNISNIEASDVARYYCGAIRDTTVRFGSGTSIRL	SRRVEQQPASVPVQPGDSVTLQCTIHTETCAGEHSVHWFRHGSGEALPGLIYTHGNRSDPCESSSEPGLPAQGCVYELPKRNLRSSDAGTYYCAVATCGQILFGNGTRLEF	-		Thompson A, Hawkins M, Parey E, et al (2021) The genome of the bowfin (Amia calva) illuminates the developmental evolution of ray-finned fishes. Nature Genetics (accepted). https://doi.org/10.21203/rs.3.rs-92055/v1
Bowfin "0039"	6486_c3_g1_i3		partialV-I-TM-cyto	ATGCCTTGGTCTGGATCAAGCAACCATCTGGAGGACCTTCAACATCCATTGTTTCATTTAAAAATAATGCAGCTTTATTTCATGGAGGGTTTGACAACAACAAGCGCTGTGCAATAGATAGAAGTGGTGATTCTTTTAATCTCAACATTTCCAACATTGAAGCGTCAGACGTTGCCAGATACTACTGTGGAGCAATCAGGGACACAACAGTGAGATTCGGATCTGGAACTTCAATACGACTGAAAGGCTCAGGGTCCGTCAGCAGGAGAGTGGAGCAGCAGCCGGCGTCTGTCCCCGTCCAGCCAGGAGACAGTGTGACTCTGCAGTGTACAATACACACTGAGACCTGTGCAGGAGAGCACAGTGTTCATTGGTTCAGGCATGGCTCAGGAGAAGCCC…	ALVWIKQPSGGPSTSIVSFKNNAALFHGGFDNNKRCAIDRSGDSFNLNISNIEASDVARYYCGAIRDTTVRFGSGTSIRLKGSGSVSRRVEQQPASVPVQPGDSVTLQCTIHTETCAGEHSVHWFRHGSGEALPGLIYTHGNRSDPCESSSEPGLPAQGCVYELPKRNLRSSDAGTYYCAVATCGQILFGNGTRLHIAGDRSEAGGSAEGPCGCGGHSALSLSVLALAAVLCVFGTLVTALLCRRHRAGTGPQGAEAASGRPPHSDQHCSPAHGTDTESQRGERDVLAYAALDFDQNKRKAGKKRREG	ALVWIKQPSGGPSTSIVSFKNNAALFHGGFDNNKRCAIDRSGDSFNLNISNIEASDVARYYCGAIRDTTVRFGSGTSIRL	SRRVEQQPASVPVQPGDSVTLQCTIHTETCAGEHSVHWFRHGSGEALPGLIYTHGNRSDPCESSSEPGLPAQGCVYELPKRNLRSSDAGTYYCAVATCGQILFGNGTRLHI	LSLSVLALAAVLCVFGTLVTALL	LAYAAL	Thompson A, Hawkins M, Parey E, et al (2021) The genome of the bowfin (Amia calva) illuminates the developmental evolution of ray-finned fishes. Nature Genetics (accepted). https://doi.org/10.21203/rs.3.rs-92055/v1
Bowfin "0039"	6505_c0_g1_i10		partialV-I-TM-cyto	GCCTTGGTCTGGATCAAGCAACCATCTGGAGGACCTTCAACATCCATTGTTTCATTTAAAAATAATGCAGCTTTATTTCATGGAGGGTTTGACAACAACAAGCGCTGTGCAATAGATAGAAGAGGTGATTATTTTAATCTCAAGATTTCCAACATTGAAGCGTCAGACGTTGCCAGATACTACTGTGGAGGAATCAGGGAAACGTCAGTTGGATTCGGATCTGGAACTACAATACGACTGAAAGGCTCCTTCAGCAGGACCATTGTGCAGTGGCCGGTGTCTGTCTTCGTCCAGCCAGGTGACAGTGTGACTCTGCAGTGTACAATACACACTGAGACCTGTGCAGGAGAGCACAGTGTTCATTGGTTCAGGCATGGCTCAGGAGAAGCCCTTCCAGGA…	ALVWIKQPSGGPSTSIVSFKNNAALFHGGFDNNKRCAIDRRGDYFNLKISNIfvEASDVARYYCGGIRETSVGFGSGTTIRLKGSFSRTIVQWPVSVFVQPGDSVTLQCTIHTETCAGEHSVHWFRHGSGEALPGLIYTHGNRSDPCESSSEPGLPAQGCVYELPKRNLRSSDAGTYYCAVSTCGQILFGNGTRLDIAGQTSLFPLVLALGVSNAVCVLVIVVLIYTRNTRCAGDSQSSPDAVNTHTSHQNQDTELLNYAALKFTANTAVHPGRR	ALVWIKQPSGGPSTSIVSFKNNAALFHGGFDNNKRCAIDRRGDYFNLKISNIfvEASDVARYYCGGIRETSVGFGSGTTIRL	SRTIVQWPVSVFVQPGDSVTLQCTIHTETCAGEHSVHWFRHGSGEALPGLIYTHGNRSDPCESSSEPGLPAQGCVYELPKRNLRSSDAGTYYCAVSTCGQILFGNGTRLDI	FPLVLALGVSNAVCVLVIVVLIY	LNYAAL	Thompson A, Hawkins M, Parey E, et al (2021) The genome of the bowfin (Amia calva) illuminates the developmental evolution of ray-finned fishes. Nature Genetics (accepted). https://doi.org/10.21203/rs.3.rs-92055/v1
Bowfin "0039"	6505_c0_g1_i12	nitr16	SP-V-I	GTCACAAGACCAGCTGCCACCAGAGGTGGACAGCGGAGCCGCAGAGATGATCAGACTCTGTGTGACGCTCCTGCTTTTCTGCAAAGTGTATGTGAATGAGGGCACCGTCAGGTCCACTGTGCTCAGGACAGCCCAGCTGGGAGACTCGGTGACTCTGCTGTGTGACTTACAGGGGTCTTACTTGATCTGGTTCAAGCAGACCACTGCTCAGACACCCCGGAGCATAGCAACATCATACAACTACTTACCAGAGATCACATTGTTTAACGAGTTCAAGACTGACGCCCGCTTCACTGTGAAGAGGGACGAAGAAGGTTTTAACCTCACTATCGCCAGAACAGAGCCATCGGATGAAGCAACGTACTTCTGTGGAATATTGAGAACTAACCATGTGCATTT…	MIRLCVTLLLFCKVYVNEGTVRSTVLRTAQLGDSVTLLCDLQGSYLIWFKQTTAQTPRSIATSYNYLPEITLFNEFKTDARFTVKRDEEGFNLTIARTEPSDEATYFCGILRTNHVHFGNGTYLTLKGSKSVSRRVEQQPASVFVQPGDSVTLQCTIHTETCAGEHSVHWFRHGSGEALPGLIYTHGNRSDPCESSSEPGLPAQGCVYELPKRNLRSSDAGTYYCAVSTCGQILFGNGTWLDIAGKQCSAAELTNAQNQNS	NEGTVRSTVLRTAQLGDSVTLLCDLQGSYLIWFKQTTAQTPRSIATSYNYLPEITLFNEFKTDARFTVKRDEEGFNLTIARTEPSDEATYFCGILRTNHVHFGNGTYLTL	SRRVEQQPASVFVQPGDSVTLQCTIHTETCAGEHSVHWFRHGSGEALPGLIYTHGNRSDPCESSSEPGLPAQGCVYELPKRNLRSSDAGTYYCAVSTCGQILFGNGTWLDI	-		Thompson A, Hawkins M, Parey E, et al (2021) The genome of the bowfin (Amia calva) illuminates the developmental evolution of ray-finned fishes. Nature Genetics (accepted). https://doi.org/10.21203/rs.3.rs-92055/v1
Bowfin "0039"	6505_c0_g1_i13		partialV-I-TM	GCCTTGGTCTGGATCAAGCAACCATCTGGAGGACCTTCAACATCCATTGTTTCATTTAAAAATAATGCAGCTTTATTTCATGGAGGGTTTGACAACAACAAGCGCTGTGCAATAGATAGAAGAGGTGATTATTTTAATCTCAAGATTTCCAACATTGAAGCGTCAGACGTTGCCAGATACTACTGTGGAGGAATCAGGGAAACGTCAGTTGGATTCGGATCTGGAACTACAATACGACTGAAAGGCTCCTTCAGCAGGACCATTGTGCAGTGGCCGGTGTCTGTCTTCGTCCAGCCAGGTGACAGTGTGACTCTGCAGTGTACAATACACACTGAGACCTGTGCAGGAGAGCACAGTGTTCATTGGTTCAGGCATGGCTCAGGAGAAGCCCTTCCAGGA…	ALVWIKQPSGGPSTSIVSFKNNAALFHGGFDNNKRCAIDRRGDYFNLKISNIEASDVARYYCGGIRETSVGFGSGTTIRLKGSFSRTIVQWPVSVFVQPGDSVTLQCTIHTETCAGEHSVHWFRHGSGEALPGLIYTHGNRSDPCESSSEPGLPAQGCVYELPKRNLRSSDAGTYYCAVSTCGQILFGNGTRLEFAGDRSEAGGSAEGPSGCGGHSALSLSVLALAAVLCVFGTLVTALLCRRHRAGTGPQGAEAASGRPPHSDQHCSPAHGTDTESQQRGE	ALVWIKQPSGGPSTSIVSFKNNAALFHGGFDNNKRCAIDRRGDYFNLKISNIEASDVARYYCGGIRETSVGFGSGTTIRL	SRTIVQWPVSVFVQPGDSVTLQCTIHTETCAGEHSVHWFRHGSGEALPGLIYTHGNRSDPCESSSEPGLPAQGCVYELPKRNLRSSDAGTYYCAVSTCGQILFGNGTRLEF	LSLSVLALAAVLCVFGTLVTALL		Thompson A, Hawkins M, Parey E, et al (2021) The genome of the bowfin (Amia calva) illuminates the developmental evolution of ray-finned fishes. Nature Genetics (accepted). https://doi.org/10.21203/rs.3.rs-92055/v1
Bowfin "0039"	6505_c0_g1_i4	nitr21	SP-V-I-TM	TTAACACATTTAAATAATGACTGGTTACTGCTCCCCCAATCACAACTCACCCAGAGATCTGCCCGCCTATCCCTGTGCTTGACAAAGTGATTGTGAAGACAGGACCCTCAGTCCTGTCCATAGCTCTCACCAGTCACAAGACCAGCTGCCCTCAGAGGAGGACAGTGGAGCCACAGAGATGATCAGACTCTGTGTGACGCTCCTGCTTTTCTGCCAAGTATACTTGGCTCAGACTGAAAACGTTGTCCAGCCCAGACTCTACACAGCAGCGCAGCTCGGAGACTCTGTGACTCTGGAGTGCTTCTTACCGAGTCAGAAAAGCACGTACACGGTTTGGTTCAAGCAAACCATCGGACAGAGACCTCAGTGCATGGCAACTGCTTATAATTACCTGCAAGA…	MIRLCVTLLLFCQVYLAQTENVVQPRLYTAAQLGDSVTLECFLPSQKSTYTVWFKQTIGQRPQCMATAYNYLQETTFYEEFKHNPRFTVQRERDSFHLNISRTELSDTATYYCGVMFLNHMQFGNGTFLMVKGSVSRRVEQQPASVFVQPGDSVTLQCTIHTETCAGEHSVHWFRHGSGEALPGLIYTHGNRSDPCESSSEPGLPAQGCVYELPKRNLRSSDAGTYYCAVSTCGQILFGNGTRLEFAGDRSEAGGSAEGPSGCGGHSALSLSVLALAAVLCVFGTLVTALLCRRHRAGTGPQGAEAASGRPPHSDQHCSPAHGTDTESQRGE	TENVVQPRLYTAAQLGDSVTLECFLPSQKSTYTVWFKQTIGQRPQCMATAYNYLQETTFYEEFKHNPRFTVQRERDSFHLNISRTELSDTATYYCGVMFLNHMQFGNGTFLMV	SRRVEQQPASVFVQPGDSVTLQCTIHTETCAGEHSVHWFRHGSGEALPGLIYTHGNRSDPCESSSEPGLPAQGCVYELPKRNLRSSDAGTYYCAVSTCGQILFGNGTRLEF	LSLSVLALAAVLCVFGTLVTALL		Thompson A, Hawkins M, Parey E, et al (2021) The genome of the bowfin (Amia calva) illuminates the developmental evolution of ray-finned fishes. Nature Genetics (accepted). https://doi.org/10.21203/rs.3.rs-92055/v1
Bowfin "0039"	6505_c0_g1_i8	nitr23	SP-V	TTAACACATTTAAATAATGACTGGTTACTGCTCCCCCAATCACAACTCACCCAGAGATCTGCCCGCCTATCCCTGTGCTTGACAAAGTGATTGTGAAGACAGGACCCTCAGTCCTGTCCATAGCTCTCACCAGTCACAAGACCAGCTGCCGTCAGAGGAGGACAGCGGAGCCGCAACGATGATCAGACTCTGTGTGATGCTCCTGCTATTCTGCAAAGTGTACTTGGTTCAGACTGAAGACGTTGTCCAGCCCAGACTCTTCACAGCAGCGCAGCTCGGAGACTCTGTGACTCTGGAGTGCTTCATATCGACTGAGAGAATTAACTACCTGTCTTGGATCAAGCAAACCGTTGGACAGAGACCTCGAGGAATTGTAACTTCTTATAGCTATCTAGAAGA…	MIRLCVMLLLFCKVYLVQTEDVVQPRLFTAAQLGDSVTLECFISTERINYLSWIKQTVGQRPRGIVTSYSYLEDFTFYDEFRNNPRFTVQKDKGLFHLNISRAEQSDAATYYCVTIYQNSVQFGNGTVLMLKGLESNMTIVQQPASVPVQPG	TEDVVQPRLFTAAQLGDSVTLECFISTERINYLSWIKQTVGQRPRGIVTSYSYLEDFTFYDEFRNNPRFTVQKDKGLFHLNISRAEQSDAATYYCVTIYQNSVQFGNGTVLML	-	-		Thompson A, Hawkins M, Parey E, et al (2021) The genome of the bowfin (Amia calva) illuminates the developmental evolution of ray-finned fishes. Nature Genetics (accepted). https://doi.org/10.21203/rs.3.rs-92055/v1
Bowfin "0039"	6505_c0_g1_i9	nitr17	SP-V-I-TM	CAGATATCCTGGTGTCACAGTGAGCTCCTTCACTGTCTGACTGTGAGCTGGAGCTCAGGAGAGCTGCCCTCAGCCCAGAGGAGCCGCTGCGATGATCACACTGCGGCTGACTCTGGCCATCCTCTGGACAAACTATGTGTTCCCAGAGGTGGTCGTCTCTCAGCCCCGGCTCTCGGTGTCAGCGCGGCTTGGAGACCCCGTCACTCTGCAGTGCTACACAGGGGTAGAGATGGTGAAGACCTGGATGTGGCTGAAACACACCATTGGACAGGCACCTAGAACCGTCATCACAACATATTATGACAAAATTGAGTTATACGGAGACTTTAACAATACACGTGTGATTGCGAAAAAGGACAACGGGAACTTTACAGTTACTTTTTCACACACAAAATCCTT…	MITLRLTLAILWTNYVFPEVVVSQPRLSVSARLGDPVTLQCYTGVEMVKTWMWLKHTIGQAPRTVITTYYDKIELYGDFNNTRVIAKKDNGNFTVTFSHTKSLDVATYYCGIQLYSLYHYGNGTFVMLKGSKSVIRRVEQQPASVFVQPGDSVTLQCTIHTETCAGEHSVHWFRHGSGEALPGLIYTHGNRSDPCESSSEPGLPAQGCVYELPKRNLRSSDAGTYYCAVSTCGQILFGNGTRLEFAGDRSEAGGSAEGPSGCGGHSALSLSVLALAAVLCVFGTLVTALLCRRHRAGTGPQGAEAASGRPPHSDQHCSPAHGTDTESQRGE*	VVVSQPRLSVSARLGDPVTLQCYTGVEMVKTWMWLKHTIGQAPRTVITTYYDKIELYGDFNNTRVIAKKDNGNFTVTFSHTKSLDVATYYCGIQLYSLYHYGNGTFVML	IRRVEQQPASVFVQPGDSVTLQCTIHTETCAGEHSVHWFRHGSGEALPGLIYTHGNRSDPCESSSEPGLPAQGCVYELPKRNLRSSDAGTYYCAVSTCGQILFGNGTRLEF	LSLSVLALAAVLCVFGTLVTALL		Thompson A, Hawkins M, Parey E, et al (2021) The genome of the bowfin (Amia calva) illuminates the developmental evolution of ray-finned fishes. Nature Genetics (accepted). https://doi.org/10.21203/rs.3.rs-92055/v1
Bowfin "0039"	6505_c13_g1_i1	nitr19	SP-V	ACAGACGCCGGCTGCTGCTCCACTGTCCTGTTCACTGATTCAGAGCCAATAATCACCAGGAAGGTTCCTTTTCCAAAGTCAATGCTGTTATAGGCAATTATTCCACAGAAATATGCCGCAGCATCTGAAGATTCAGTTCTTGAGAAAGTTAAGTTAAAGCTGGTCTTGTCCTTCTGTACAGTAAGTCGATTATCATCTTTAAATCTTCCATGAAACTTGTCTGTTTCGTAATATGAGGTTACTATGCTGCTCGGCGCCTCTCCAACGGACTGCTTGAGCCAAGCCCTGGTTCCTCTGTCAGATGTAGCAACACACTCGAGAGTGACAGGGTCTCCGAGCCGCACAGACACTGACAGATGAGGCTGAGACAGAAGTGTGGAATTCACACAGTACATCCAG…	MITPGLTLAVLWMYCVNSTLLSQPHLSVSVRLGDPVTLECVATSDRGTRAWLKQSVGEAPSSIVTSYYETDKFHGRFKDDNRLTVQKDKTSFNLTFSRTESSDAAAYFCGIIAYNSIDFGKGTFLVIIGSESVNRTVEQQPAS	STLLSQPHLSVSVRLGDPVTLECVATSDRGTRAWLKQSVGEAPSSIVTSYYETDKFHGRFKDDNRLTVQKDKTSFNLTFSRTESSDAAAYFCGIIAYNSIDFGKGTFLVI	-	-		Thompson A, Hawkins M, Parey E, et al (2021) The genome of the bowfin (Amia calva) illuminates the developmental evolution of ray-finned fishes. Nature Genetics (accepted). https://doi.org/10.21203/rs.3.rs-92055/v1
Bowfin "0039"	6505_c17_g1_i1	nitr22	V	GGCTGCTGCTCCACTCTCCTGCTGGTGGACTCGGAGCCCGTCACCAGGAGAAAGGTTCCACTTCCAAAGTGCACAACATTTATGTAAGATTTTCCACAGTAATATGTCGCTGTATCTGACGTCTCTGTCCTTGAAATAGTGAGGTTAAAGTGTGTGTCTTCTTTATACACCTTGAAGCGGGGATTGTCTTTAAACTCGTCCAAAAACATAGCATCCGATAGACGAGCATAAATTACTGCAATGGGATGAGGTCTCTGTCCAATGCTCTGCTTGAACCAAGACACATAAGAAAATGTTTCTGAGTTAATGTAACACTCCA	ECYINSETFSYVSWFKQSIGQRPHPIAVIYARLSDAMFLDEFKDNPRFKVYKEDTHFNLTISRTETSDTATYYCGKSYINVVHFGSGTFLLVTGSESTSRRVEQQ	ECYINSETFSYVSWFKQSIGQRPHPIAVIYARLSDAMFLDEFKDNPRFKVYKEDTHFNLTISRTETSDTATYYCGKSYINVVHFGSGTFLLV	-	-		Thompson A, Hawkins M, Parey E, et al (2021) The genome of the bowfin (Amia calva) illuminates the developmental evolution of ray-finned fishes. Nature Genetics (accepted). https://doi.org/10.21203/rs.3.rs-92055/v1
Bowfin "0039"	6505_c28_g1_i1	nitr20	V	CCTGGCTGGACGGGGACAGACGCTGGCTGCTGCTCCACTATCCTGATCACTGACTCGGATTCCCGAACCATCACAAAGGTCCCGTTTCCAAACTGCCATTTCTTTAGGTATAAAGATCCACAGTAATATGCAGCTGAATCAGATGGCTCTGCTCCTGAAATAGTGAGCTGAAAATGGTTGTCCGCCTTCACTGCAAAGCGTGGATCATCTTTAAATTCATTGTGGAATGTGGCTTTTTCTAAGTACATGTCAGAGTACGCGATGACTTGAGGTATGAATCCAGTGGACTGCTTGAACCATGCCTTGAAAGATATTCGGTCTGTAGCTAATAAGCACCCCAGAGTCACACTGTCTCCACGCTGCACTGTCTTGAAGAAAAAGGGCAGAGTGGTGGCTGCT…	HVFSHDGFVSDMTQTAATTLPFFFKTVQRGDSVTLGCLLATDRISFKAWFKQSTGFIPQVIAYSDMYLEKATFHNEFKDDPRFAVKADNHFQLTISGAEPSDSAAYYCGSLYLKKWQFGNGTFVMVRESESVIRIVEQQPASVPVQP	TAATTLPFFFKTVQRGDSVTLGCLLATDRISFKAWFKQSTGFIPQVIAYSDMYLEKATFHNEFKDDPRFAVKADNHFQLTISGAEPSDSAAYYCGSLYLKKWQFGNGTFVMV	-	-		Thompson A, Hawkins M, Parey E, et al (2021) The genome of the bowfin (Amia calva) illuminates the developmental evolution of ray-finned fishes. Nature Genetics (accepted). https://doi.org/10.21203/rs.3.rs-92055/v1
Bowfin "0039"	6505_c30_g1_i1	nitr24	V	AGTAATATGTCGCTGTATCTGACGGCTCTGTCCTTGAAATAGTGAGGTGATATTGTGTGTCTTCTGTATGCACCTTGAAGCGGGGATTGCCTTTAAACTCGTCCAAAAACGTGGCATCTGATACATGAGCATAAGACACTGCAATGGGACGAGGCTTCTGTCCAATGGTCTGCTTGAACCAAGACATGTAAGAAACTTTGTCCGAGGGAACGTAGCACTCCAGAGTCACAGAGTCTC	DSVTLECYVPSDKVSYMSWFKQTIGQKPRPIAVSYAHVSDATFLDEFKGNPRFKVHTEDTQYHLTISRTEPSDTATYY	DSVTLECYVPSDKVSYMSWFKQTIGQKPRPIAVSYAHVSDATFLDEFKGNPRFKVHTEDTQYHLTISRTEPSDTATYY	-	-		Thompson A, Hawkins M, Parey E, et al (2021) The genome of the bowfin (Amia calva) illuminates the developmental evolution of ray-finned fishes. Nature Genetics (accepted). https://doi.org/10.21203/rs.3.rs-92055/v1
Bowfin "0039"	6505_c3_g1_i7	similar to nitr3	SP-V-ncI-TM-ITIM	AGCAGACGCGCTGCTGCAATGATCCGGCTCTGTCTCCCGCTGTGTCTCCTCAGGACCAGTGTGATTCTGGCAGATGCCATTACTCAGCCCGGTTTCTTGCTCAGAGCTCAGCTCGGAGACTCAGTCTCTCTGCAGTGCTTCATACATCAGCAAAGCCTCAAACAACTGTTCTGGTACAAGCAGGTCGTTGGAGAGGCTCCCAAGTGCATGTTTTCTTCTTATGGTCAGTCTGGACAACTGACAAGACACGGGGAATTTAACCATTCACGCTTCTCAGTGCAGAGAACAGGCAGCGCTTTCCATCTCTGTATCTCCAATACTGAGCCCACAGATGTCGGCACATATTACTGTGCAGCACACGACTGCAGCCAGGTTCTCTTTGGAGGGGGAAGCACACTC…	MIRLCLPLCLLRTSVILADAITQPGFLLRAQLGDSVSLQCFIHQQSLKQLFWYKQVVGEAPKCMFSSYGQSGQLTRHGEFNHSRFSVQRTGSAFHLCISNTEPTDVGTYYCAAHDCSQVLFGGGSTLLLRDTDSRFIQPPLFQSLQSGLNSDLQCMMESRNLSADHRVHWFIKLSGQPSSKTPFTAGSMIQSSSEDDLPAQGCVYNLSKRNLSCSDAESVYCAVATCGEILFGKGTEQEVTGRGVGVSHVPVVLLGALNAVLVVVIAVLLCRRQQSAQCQCCAARESGPVSRSPPQHSTSLQNETIPTVTYAALDFHHIKSKKERSKSVKKDTVYSDIMHQRWE	ADAITQPGFLLRAQLGDSVSLQCFIHQQSLKQLFWYKQVVGEAPKCMFSSYGQSGQLTRHGEFNHSRFSVQRTGSAFHLCISNTEPTDVGTYYCAAHDCSQVLFGGGSTLLL	SRFIQPPLFQSLQSGLNSDLQCMMESRNLSADHRVHWFIKLSGQPSSKTPFTAGSMIQSSSEDDLPAQGCVYNLSKRNLSCSDAESVYCAVATCGEILFGKGTEQEV	HVPVVLLGALNAVLVVVIAVLLC	VTYAAL, TVYSDI	Thompson A, Hawkins M, Parey E, et al (2021) The genome of the bowfin (Amia calva) illuminates the developmental evolution of ray-finned fishes. Nature Genetics (accepted). https://doi.org/10.21203/rs.3.rs-92055/v1
Bowfin "0039"	7779_c0_g1_i4		partial I-TM(+)	TACACACTGAGACCTGTGCAGGAGAGCACAGTGTTCATTGGTTCAGGCATGGCTCAGGAGAAGCCCTTCCAGGACTCATTTACACCCATGGGAACAGGAGTGATCCGTGTGAGAGCAGCTCTGAGCCTGGGCTTCCTGCACAGGGCTGTGTCTATGAGCTCCCCAAGAGGAACCTCCGCTCCTCTGACGCTGGGACTTACTACTGTGCTGTGGCCACATGTGGGCAGATCCTGTTTGGCAACGGGACACGGCTGGAGTTTGCAGGTGACCAGGCGGAGCCACTGGAGCCACTGGAGCGGCCCTGTGCCGCCCAGCTGAGTGTGCTGGCGTGGCTCTCCGTGGCGAGGACGGCAGCGCTGCTGCTCTGTGTGGCCCTGCTGGCTGTGATCTACTGCAGAG…	HTETCAGEHSVHWFRHGSGEALPGLIYTHGNRSDPCESSSEPGLPAQGCVYELPKRNLRSSDAGTYYCAVATCGQILFGNGTRLEFAGDQAEPLEPLERPCAAQLSVLAWLSVARTAALLLCVALLAVIYCRGPER	-	HTETCAGEHSVHWFRHGSGEALPGLIYTHGNRSDPCESSSEPGLPAQGCVYELPKRNLRSSDAGTYYCAVATCGQILFGNGTRLEF	VLAWLSVARTAALLLCVALLAVI		Thompson A, Hawkins M, Parey E, et al (2021) The genome of the bowfin (Amia calva) illuminates the developmental evolution of ray-finned fishes. Nature Genetics (accepted). https://doi.org/10.21203/rs.3.rs-92055/v1
Bowfin "0039"	9858_c0_g1_i1		I	CTGTCCCGTTGCCAAACAGGATCTGCCCACATGTGGCCACAGCACAGTAGTAAGTCCCAGCGTCAGAGGAGCGGAGGTTCCTCATGGGGAGCTCATAGACACAGCCCTGTGCAGGAAGCCCAGGCTCAGAGCTGCTCTCACACGGATCACTCCTGTTCCCATGGGTGTAAATGAGTCCTGGAAGGGCTTCTCCTGAGCCATGCCTGAACCAATGAACACTGTGCTCTCCTGCACAGGTCTCAGTGTGTATTGTACACTGCAGAGTCACACTGTCTCCTGGCTGGACAGGGACAGACGCCAGCTGCTGCACCACACTCCTGCTCACCCACTTGGAGCCTAA	LGSKWVSRSVVQQLASVPVQPGDSVTLQCTIHTETCAGEHSVHWFRHGSGEALPGLIYTHGNRSDPCESSSEPGLPAQGCVYELPMRNLRSSDAGTYYCAVATCGQILFGNGT	-	SRSVVQQLASVPVQPGDSVTLQCTIHTETCAGEHSVHWFRHGSGEALPGLIYTHGNRSDPCESSSEPGLPAQGCVYELPMRNLRSSDAGTYYCAVATCGQILFGNGT	-		Thompson A, Hawkins M, Parey E, et al (2021) The genome of the bowfin (Amia calva) illuminates the developmental evolution of ray-finned fishes. Nature Genetics (accepted). https://doi.org/10.21203/rs.3.rs-92055/v1
Bowfin "0039"	9872_c0_g1_i1		partialV-I	CGCTCTTCAGACGTGGCCGTGTATTACTGTGCAGCCTTCATGTACCGACGGGTGGCTTGTGGGAATGGGACTCTGCTGTTACTGAAAGTCTCAGGGTCCGTCAGCAGGAGAGTGGAGCAGCAGCCGGCGTCTGTCCCCGTCCAGCCAGGAGACAGTGTGACTCTGCAGTGTACAATACACACTGAGACCTGTGCAGGAGAGCACAGTGTTCATTGGTTCAGGCATGGCTCAGGAGAAGCCCTTCCAGGACTCATTTACACCCATGGGAACAGGAGTGATCCGTGTGAGAGCAGCTCTGAGCCTGGGCTTCCTGCACAGGGCTGTGTCTATGAGCTCCCCAAGAGGAACCTCCGCTCCTCTGACGCTGGGACTTACTACTGTGCTGTGGCCACATGTGGG…	RSSDVAVYYCAAFMYRRVACGNGTLLLLKVSGSVSRRVEQQPASVPVQPGDSVTLQCTIHTETCAGEHSVHWFRHGSGEALPGLIYTHGNRSDPCESSSEPGLPAQGCVYELPKRNLRSSDAGTYYCAVATCGQILFGNGTRLEFAG	RSSDVAVYYCAAFMYRRVACGNGTLLLL	SRRVEQQPASVPVQPGDSVTLQCTIHTETCAGEHSVHWFRHGSGEALPGLIYTHGNRSDPCESSSEPGLPAQGCVYELPKRNLRSSDAGTYYCAVATCGQILFGNGTRLEF	-		Thompson A, Hawkins M, Parey E, et al (2021) The genome of the bowfin (Amia calva) illuminates the developmental evolution of ray-finned fishes. Nature Genetics (accepted). https://doi.org/10.21203/rs.3.rs-92055/v1
Phylofish	NITR1.1.2		SP-V-I-TM	ATGAACATAATCTTATTTCTCCTTTCATTTTGCTCTAAAGCAGGTCTGCTTCTCTGTCAGCTGTTTGCTCAGTCCCCTTCCTCGGTGACAGTGGAGCTCGGAGGTTCAGTTACCCTGAGCTGCAGCGTTTCCAAGAGTTACTCAAGCAATGTCTTGTTCTGGAACAAGCAACCATCTGGAGGACCTTCAACATCCATAGTTTCATTTAAAAATAATGCAGCTTCATTTCATGGAGGGTCTGACAACAAGCGCTGTGCAATAGATAGAAGAGGTCATTATTTTAATCTCAAGATTTCCAACATTAATGCGTCAGACGTTGCCAGATACTACTGTGGAGCAATCAGGGACACAACAGTGAGATTCGGATCTGGAACTTCAATACGACTGAAAGGCTCAGGG…	MNIILFLLSFCSKAGLLLCQLFAQSPSSVTVELGGSVTLSCSVSKSYSSNVLFWNKQPSGGPSTSIVSFKNNAASFHGGSDNKRCAIDRRGHYFNLKISNINASDVARYYCGAIRDTTVRFGSGTSIRLKGSGSVSRRVEQQPASVPVQPGDSVTLQCTIHTETCAGEHSVHWFRHGSGEALPGLIYTHGNRSDPCESSSEPGLPAQGCVYELPKRNLRSSDAGTYYCAVATCGQILFGNGTRLDIAGDRSEAGGSAEGPCGCGGHSALSLSVLALAAVLCVFGTLVTALLCRRHRAGTGPQGAESGHRADELRCPEVHCQQSSASWEKEARDGPTCAVC*	CQLFAQSPSSVTVELGGSVTLSCSVSKSYSSNVLFWNKQPSGGPSTSIVSFKNNAASFHGGSDNKRCAIDRRGHYFNLKISNINASDVARYYCGAIRDTTVRFGSGTSIRL	SRRVEQQPASVPVQPGDSVTLQCTIHTETCAGEHSVHWFRHGSGEALPGLIYTHGNRSDPCESSSEPGLPAQGCVYELPKRNLRSSDAGTYYCAVATCGQILFGNGTRLDI	LSLSVLALAAVLCVFGTLVTALL		Pasquier J, Cabau C, Nguyen T, et al (2016) Gene evolution and gene expression after whole genome duplication in fish: the PhyloFish database. BMC Genomics 17:368
Phylofish	NITR1.2.2		SP-V-I-TM-cyto	ATGAACATAATCTTATTTCTCCTTTCATTTTGCTCTAAAGCAGGTCTGCTTCTCTGTCAGCTGTTTGCTCAGTCCCCTTCCTCGGTGACAGTGGAGCTCGGAGGTTCAGTTACCCTGAGCTGCAGCGTTTCCAAGAGTTACTCAAGCAATGTCTTGTTCTGGAACAAGCAACCATCTGGAGGACCTTCAACATCCATAGTTTCATTTAAAAATAATGCAGCTTCATTTCATGGAGGGTCTGACAACAAGCGCTGTGCAATAGATAGAAGAGGTCATTATTTTAATCTCAAGATTTCCAACATTAATGCGTCAGACGTTGCCAGATACTACTGTGGAGCAATCAGGGACACAGCAGTGAGATTCGGATCTGGAACTTCAATACGACTGAAAGGCTCAGGG…	MNIILFLLSFCSKAGLLLCQLFAQSPSSVTVELGGSVTLSCSVSKSYSSNVLFWNKQPSGGPSTSIVSFKNNAASFHGGSDNKRCAIDRRGHYFNLKISNINASDVARYYCGAIRDTAVRFGSGTSIRLKGSGSVSRRVEQQPASVPVQPGDSVTLQCTIHTETCAGEHSVHWFRHGSGEALPGLIYTHGNRSDPCESSSEPGLPAQGCVYELPKRNLRSSDAGTYYCAVATCGQILFGNGTRLDIAESSLQLSPAVLVLLASNCVCVLVIAVLVCTRRGQCGHGAEHVSQQTPHRHTGADWADKQNQGTGMMNYAALSFTDSRTKPERKRREMDRQAVYSQVQYHQTD*	CQLFAQSPSSVTVELGGSVTLSCSVSKSYSSNVLFWNKQPSGGPSTSIVSFKNNAASFHGGSDNKRCAIDRRGHYFNLKISNINASDVARYYCGAIRDTAVRFGSGTSIRL	SRRVEQQPASVPVQPGDSVTLQCTIHTETCAGEHSVHWFRHGSGEALPGLIYTHGNRSDPCESSSEPGLPAQGCVYELPKRNLRSSDAGTYYCAVATCGQILFGNGTRLDI	LSPAVLVLLASNCVCVLVIAVLV	MNYAAL, AVYSQV	Pasquier J, Cabau C, Nguyen T, et al (2016) Gene evolution and gene expression after whole genome duplication in fish: the PhyloFish database. BMC Genomics 17:368
Phylofish	NITR3.1.2		partialV-I-TM-cyto	AAGCAACCATCTGGAGGACCCTCAGCAACCACAGTATCATTTAAAAATCATGAGACTTCATTTTATCTTGGATTTAACAATAAGAAGCGCTTTGCAATAGATAGAAGAGGTGATTCTTTTAATCTCAAGATTTCCAACATTGAAGCGTCAGACGTTGCCAGATACTACTGTGGAGCAATCAGGGACACAACAGTGAGATTCGGATCTGGAACTTCAATACGACTGAAAGGCTCAGGGTCCGTCAGCAGGAGAGTGGAGCAGCAGCCGGCGTCTGTCCCCGTCCAGCCAGGAGACAGTGTGACTCTGCAGTGTACAATACACACTGAGACCTGTGCAGGAGAGCACAGTGTTCATTGGTTCAGGCATGGCTCAGGAGAAGCCCTTCCAGGACTCATTTAC…	KQPSGGPSATTVSFKNHETSFYLGFNNKKRFAIDRRGDSFNLKISNIEASDVARYYCGAIRDTTVRFGSGTSIRLKGSGSVSRRVEQQPASVPVQPGDSVTLQCTIHTETCAGEHSVHWFRHGSGEALPGLIYTHGNRSDPCESSSEPGLPAQGCVYELPKRNLRSSDAGTYYCAVATCGQILFGNGTRLDIAAGSWLAGAGVVVVWALAGLGLVSLALLAVLAFRVWSRHRAARRADLCQIAEDFSLPTSAETTSSQDAEVTYTTVELGQRGRKHKQRRREQEQVDGVVYTDIRYHHRK*	KQPSGGPSATTVSFKNHETSFYLGFNNKKRFAIDRRGDSFNLKISNIEASDVARYYCGAIRDTTVRFGSGTSIRL	SRRVEQQPASVPVQPGDSVTLQCTIHTETCAGEHSVHWFRHGSGEALPGLIYTHGNRSDPCESSSEPGLPAQGCVYELPKRNLRSSDAGTYYCAVATCGQILFGNGTRLDI	VVVVWALAGLGLVSLALLAVLAF	VTYTTV, VVYTDI	Pasquier J, Cabau C, Nguyen T, et al (2016) Gene evolution and gene expression after whole genome duplication in fish: the PhyloFish database. BMC Genomics 17:368
Phylofish	NITR3.2.2		SP-V-I-TM-cyto	ATGTCGTCCTCCCTGCCCGACTCCCTGTGTTTTCCAGGTCTGCTTCTCTGTCAGCTGTTTGCTCAGTCCCCTTCCTCGGTGACAGTGGAGCTCGGAGGTTCAGTTACCCTGAGCTGCAGCGTTTCCAAGAGTTACTCAAGCAATGCCTTGGTCTGGATCAAGCAACCATCTGGAGGACCTTCAACATCCATAGTTTCATTTAAAAATAATGCAGCTTTATTTCTTGGAGGGTTTGACAACAACAAGCGCTGTGCAATAGATAGAAGAGGTGATTCTTTTAATCTCAACATTTCCAACATTGAAGCGTCAGACGTTGCCAGATACTACTGTGGAGCAATCAGGGACACAACAGTGAGATTCGGATCTGGAACTTCAATACGACTGAAAGGCTCAGGGTCC…	MSSSLPDSLCFPGLLLCQLFAQSPSSVTVELGGSVTLSCSVSKSYSSNALVWIKQPSGGPSTSIVSFKNNAALFLGGFDNNKRCAIDRRGDSFNLNISNIEASDVARYYCGAIRDTTVRFGSGTSIRLKGSGSVSRRVEQQPASVPVQPGDSVTLQCTIHTETCAGEHSVHWFRHGSGEALPGLIYTHGNRSDPCESSSEPGLPAQGCVYELPKRNLRSSDAGTYYCAVATCGQILFGNGTRLEFAGDRSEAGGSAEGPCGCGGHSALSLSVLALAAVLCVFGTLVTALLCRRHRAGTGPQGAEAASGRPPHSDQHCSPAHDTSTESQRGERDVLTYAALDFDQNKRKAGKKRREGRSGSELVSEYAAVRTQRR*	CQLFAQSPSSVTVELGGSVTLSCSVSKSYSSNALVWIKQPSGGPSTSIVSFKNNAALFLGGFDNNKRCAIDRRGDSFNLNISNIEASDVARYYCGAIRDTTVRFGSGTSIRL	SRRVEQQPASVPVQPGDSVTLQCTIHTETCAGEHSVHWFRHGSGEALPGLIYTHGNRSDPCESSSEPGLPAQGCVYELPKRNLRSSDAGTYYCAVATCGQILFGNGTRLEF	LSLSVLALAAVLCVFGTLVTALL	LTYAAL, SEYAAV	Pasquier J, Cabau C, Nguyen T, et al (2016) Gene evolution and gene expression after whole genome duplication in fish: the PhyloFish database. BMC Genomics 17:368
Phylofish	NITR4.1.2		V-I-TM-cyto	TTGTTTCTGTTTATTGGCTTGGACTTCTTGCCCCTTCTGACTCTCCCCTGTGCCCCGCACGTGGGTCCACCCCTCTGGCGTCCCCAGAGTTGTATTTCTGTTGTGTGGGTTCATGCACAGCCTCTCATAAAGAGCTGCAGATTATGGTGCAGTGCTGTGGGTGTCCTGTGTCTCCCAGGTGTGCTTCTCACAGATGTGGTCTCTCAGCCCCAGCTCTCAGTGACTGCGCAGCTCAGAGACTCGGTCACTCTGCACTGCTCCGTCTTCAAGACCCATCCAATGACACTGGCTTGGCTGAAGCAGGACGTCGGCCAGATGCCCAGATACATAGCGACGCTGTCTAAGTACTCACAGGAGATGGAGCTCCAGGATGAGTTTAAAGAGGGTCGCTTCACAGTG…	LFLFIGLDFLPLLTLPCAPHVGPPLWRPQSCISVVWVHAQPLIKSCRLWCSAVGVLCLPGVLLTDVVSQPQLSVTAQLRDSVTLHCSVFKTHPMTLAWLKQDVGQMPRYIATLSKYSQEMELQDEFKEGRFTVQNTSKSFDLQISHIRSSDVAVYYCAAFMYRRVACGNGTLLLLKVSGSVSRRVEQQPASVPVQPGDSVTLQCTIHTETCAGEHSVHWFRHGSGEALPGLIYTHGNRSDPCESSSEPGLPAQGCVYELPKRNLRSSDAGTYYCAVATCGQILFGNGTRLEFAAGSWLAGAGVVVVWALAGLGLVSLALLAVLAFRVWSRHRAARRADLCQIAEDFSLPTSAETTSSQDAEVTYTTVELGQRGRKHKQRRREQEQVDGVVYTDIRYHHR…	TDVVSQPQLSVTAQLRDSVTLHCSVFKTHPMTLAWLKQDVGQMPRYIATLSKYSQEMELQDEFKEGRFTVQNTSKSFDLQISHIRSSDVAVYYCAAFMYRRVACGNGTLLLL	SRRVEQQPASVPVQPGDSVTLQCTIHTETCAGEHSVHWFRHGSGEALPGLIYTHGNRSDPCESSSEPGLPAQGCVYELPKRNLRSSDAGTYYCAVATCGQILFGNGTRLEF	VVVVWALAGLGLVSLALLAVLAF	VTYTTV, VVYTDI	Pasquier J, Cabau C, Nguyen T, et al (2016) Gene evolution and gene expression after whole genome duplication in fish: the PhyloFish database. BMC Genomics 17:368
Phylofish	NITR4.2.2		SP-V-ncI-TM-cyto	ATGATCCGGCTCTGTCTCCCGCTGTGTCTCCTCAGGACCAGTGTGATTCTGGCAGATGCCATTACTCAGCCCGGTTTCTTGCTCAGAGCTCAGCTCGGAGACTCAGTCTCTCTGCAGTGCTTCATACATCAGCAAAGCCTCAAACAACTGTTCTGGTACAAGCAGGTCGTTGGAGAGGCTCCCAAGTGCATGTTTTCATCTTATGGTCAGTCTGGACAACTGACAAGACACGGGGAATTTAACCATTCACGCTTCTCAGTGCAGAGAACAGGCAGCGCTTTCCATCTCTGTATCTCCAATACTGAGCCCACAGATATCGGCACATATTACTGTGCAACACTCGACTACAGCCAGGTTCTCTTTGGAGGGGGAAGCACACTCCTCCTCAGAGATACTGAC…	MIRLCLPLCLLRTSVILADAITQPGFLLRAQLGDSVSLQCFIHQQSLKQLFWYKQVVGEAPKCMFSSYGQSGQLTRHGEFNHSRFSVQRTGSAFHLCISNTEPTDIGTYYCATLDYSQVLFGGGSTLLLRDTDSRFIQPPLFQSLQSGLNSDLQCMMESRNLSADHRVHWFIKLSGQPSSKTPFTAGSMIQSSSEDDLPAQGCVYNLSKRNLSCSDAESVYCAVATCGEILFGKRTEQEVTGRGVGVSHVPVVLLGALNAVLVVVIAVLLCRRQRSVQFQCCAARESGPVSQSPPQRRLTDSTSLQNQTIPTVTYAALDFHHIKSKQERSRQDLQGTVYRYILDQQWE	ADAITQPGFLLRAQLGDSVSLQCFIHQQSLKQLFWYKQVVGEAPKCMFSSYGQSGQLTRHGEFNHSRFSVQRTGSAFHLCISNTEPTDIGTYYCATLDYSQVLFGGGSTLLL	DSRFIQPPLFQSLQSGLNSDLQCMMESRNLSADHRVHWFIKLSGQPSSKTPFTAGSMIQSSSEDDLPAQGCVYNLSKRNLSCSDAESVYCAVATCGEILFGKRTEQEV	HVPVVLLGALNAVLVVVIAVLLC	VTYAAL, TVYRYI	Pasquier J, Cabau C, Nguyen T, et al (2016) Gene evolution and gene expression after whole genome duplication in fish: the PhyloFish database. BMC Genomics 17:368
Phylofish	LOC100695950.2.2		SP-V-I-TM-cyto	ATGAACATAATCTTATTTCTCCTTTCATTTTGCTCTAAAGCAGGTCTGCTTCTCTGTCAGCTGTTTGCTCAGTCCCCTTCCTCGGTGACAGTGGAGCTCGGAGGTTCAGTTACCCTGAGCTGCAGCGTTTCCAAGAGTTACTCAAGCAATGTCTTGGTCTGGAACAAGCAACCATCTGGAGGACCTTCAACATCCATTGTTTCATTTAAAAATAATGCAGCTTTATTTCATGGAGGGTTTGACAACAACAAGCGCTGTGCAATAGATAGAAGAGGTCATTATTTTAATCTCAAGATTTCCAACATTGAAGCGTCAGACGTTGCCAGATACTACTGTGGAGCAATCAGGGACACAACAGTGAGATTCGGATCTGGAACTTCAATACGACTGAAAGGCTCA…	MNIILFLLSFCSKAGLLLCQLFAQSPSSVTVELGGSVTLSCSVSKSYSSNVLVWNKQPSGGPSTSIVSFKNNAALFHGGFDNNKRCAIDRRGHYFNLKISNIEASDVARYYCGAIRDTTVRFGSGTSIRLKGSGSVSRRVEQQPASVPVQPGDSVTLQCTIHTETCAGEHSVHWFRHGSGEALPGLIYTHGNRSDPCESSSEPGLPAQGCVYELPKRNLRSSDAGTYYCAVATCGQILFGNGTRLDIAGDRSEAGGSVEGPSGCGGHSALSLSVLALAAVLCVFGTLVTALLCRRRRAGMGPQGAWRLLYTALRMTVLRVCSITVSITNKWDAHELQYDSSL	CQLFAQSPSSVTVELGGSVTLSCSVSKSYSSNVLVWNKQPSGGPSTSIVSFKNNAALFHGGFDNNKRCAIDRRGHYFNLKISNIEASDVARYYCGAIRDTTVRFGSGTSIRL	SRRVEQQPASVPVQPGDSVTLQCTIHTETCAGEHSVHWFRHGSGEALPGLIYTHGNRSDPCESSSEPGLPAQGCVYELPKRNLRSSDAGTYYCAVATCGQILFGNGTRLDI	LSLSVLALAAVLCVFGTLVTALL	LLYTAL	Pasquier J, Cabau C, Nguyen T, et al (2016) Gene evolution and gene expression after whole genome duplication in fish: the PhyloFish database. BMC Genomics 17:368
*protein domains include: SP = signal peptide, V or I = Ig domains, TM = transmembrane domain, TM(+) = transmembrane domain with charged residue, cyto = cytoplasmic tail
** consensus ITIM = S/I/V/LxYxxI/V/L
